# Spatial Single-cell Analysis Decodes Cortical Layer and Area Specification

**DOI:** 10.1101/2024.06.05.597673

**Authors:** Xuyu Qian, Kyle Coleman, Shunzhou Jiang, Andrea J. Kriz, Jack H. Marciano, Chunyu Luo, Chunhui Cai, Monica Devi Manam, Emre Caglayan, Aoi Otani, Urmi Ghosh, Diane D. Shao, Rebecca E. Andersen, Jennifer E. Neil, Robert Johnson, Alexandra LeFevre, Jonathan L. Hecht, Michael B. Miller, Liang Sun, Carsen Stringer, Mingyao Li, Christopher A. Walsh

## Abstract

The human cerebral cortex, pivotal for advanced cognitive functions, is composed of six distinct layers and dozens of functionally specialized areas^1,2^. The layers and areas are distinguished both molecularly, by diverse neuronal and glial cell subtypes, and structurally, through intricate spatial organization^3,4^. While single-cell transcriptomics studies have advanced molecular characterization of human cortical development, a critical gap exists due to the loss of spatial context during cell dissociation^5,6,7,8^. Here, we utilized multiplexed error-robust fluorescence in situ hybridization (MERFISH)^9^, augmented with deep-learning-based cell segmentation, to examine the molecular, cellular, and cytoarchitectural development of human fetal cortex with spatially resolved single-cell resolution. Our extensive spatial atlas, encompassing 16 million single cells, spans eight cortical areas across four time points in the second and third trimesters. We uncovered an early establishment of the six-layer structure, identifiable in the laminar distribution of excitatory neuronal subtypes by mid-gestation, long before the emergence of cytoarchitectural layers. Notably, while anterior-posterior gradients of neuronal subtypes were generally observed in most cortical areas, a striking exception was the sharp molecular border between primary (V1) and secondary visual cortices (V2) at gestational week 20. Here we discovered an abrupt binary shift in neuronal subtype specification at the earliest stages, challenging the notion that continuous morphogen gradients dictate mid-gestation cortical arealization^6,10^. Moreover, integrating single-nuclei RNA-sequencing and in situ whole transcriptomics revealed an early upregulation of synaptogenesis in V1-specific Layer 4 neurons, suggesting a role of synaptogenesis in this discrete border formation. Collectively, our findings underscore the crucial role of spatial relationships in determining the molecular specification of cortical layers and areas. This work not only provides a valuable resource for the field, but also establishes a spatially resolved single-cell analysis paradigm that paves the way for a comprehensive developmental atlas of the human brain.
