## Supplementary Tables 1-9 for "Spatial Single-cell Analysis Decodes Cortical Layer and Area Specification": Supplementary Table 1_Sample meta info.xlsx

### Sheet: Supplementary Table 1
New Experiment Name	Individual ID	Sex	Gestational Week	Major cortical area	Annotated area A	Annotated area B	Annotated area C	Old Experiment name	Source
UMB1367-P1	UMB1367	Male	15	Par	Temp	Par		UMB1367-P	University of Maryland Brain and Tissue Bank- NIH NeuroBioBank
UMB1367-O1	UMB1367	Male	15	Occi	V1	V2		UMB1367-OP	University of Maryland Brain and Tissue Bank- NIH NeuroBioBank
UMB1117-F1a	UMB1117	Male	15	PFC	PFC			UMB1117-FP	University of Maryland Brain and Tissue Bank- NIH NeuroBioBank
UMB1117-F1b	UMB1117	Male	15	PFC	PFC			UMB1117-FP-2	University of Maryland Brain and Tissue Bank- NIH NeuroBioBank
UMB1117-F2a	UMB1117	Male	15	PMC/M1	PMC/M1			UMB1117-B1	University of Maryland Brain and Tissue Bank- NIH NeuroBioBank
UMB1117-F2b	UMB1117	Male	15	PMC/M1	PMC/M1			UMB1117-B2	University of Maryland Brain and Tissue Bank- NIH NeuroBioBank
UMB1117-P1	UMB1117	Male	15	Par	Par	CGE		UMB1117-E-dorsal	University of Maryland Brain and Tissue Bank- NIH NeuroBioBank
UMB1117-T1	UMB1117	Male	15	Temp	Temp	CGE		UMB1117-E-lateral	University of Maryland Brain and Tissue Bank- NIH NeuroBioBank
UMB1117-O1	UMB1117	Male	15	Occi	V1	V2		UMB1117-G	University of Maryland Brain and Tissue Bank- NIH NeuroBioBank
FB080-F1	FB080	Male	20	PFC	PFC	CingCP		FB080-BD	clinical pathology at Beth Israel Deaconess Medical Center
FB080-F2a	FB080	Male	20	PFC	PFC	LGE		FB080-C	clinical pathology at Beth Israel Deaconess Medical Center
FB080-F2b	FB080	Male	20	PFC	PFC	LGE		FB080-C-2	clinical pathology at Beth Israel Deaconess Medical Center
FB080-P1b	FB080	Male	20	Par	LGE			FB080-F-dorsal-3	clinical pathology at Beth Israel Deaconess Medical Center
FB080-P1a	FB080	Male	20	Par	Par			FB080-F-dorsal4	clinical pathology at Beth Israel Deaconess Medical Center
FB080-P2	FB080	Male	20	Par	Par	LGE		FB080-F-lateral	clinical pathology at Beth Israel Deaconess Medical Center
FB080-T1	FB080	Male	20	Temp	Temp	CGE	Hip	FB080-F-ventral	clinical pathology at Beth Israel Deaconess Medical Center
FB080-O1a	FB080	Male	20	Occi	V2	V1		FB080-BA17	clinical pathology at Beth Israel Deaconess Medical Center
FB080-O1b	FB080	Male	20	Occi	V1	V2		FB080-BA17-2	clinical pathology at Beth Israel Deaconess Medical Center
FB080-O1c	FB080	Male	20	Occi	V1	V2		FB080-BA17-3	clinical pathology at Beth Israel Deaconess Medical Center
FB080-O1d	FB080	Male	20	Occi				FB080-BA17-4	clinical pathology at Beth Israel Deaconess Medical Center
FB121-F1	FB121	Female	20	PFC	PFC	Cing		FB121-GW20-3A	clinical pathology at Beth Israel Deaconess Medical Center
FB121-F2	FB121	Female	20	PMC/M1	Cing	PMC/M1		FB121-GW20-4A	clinical pathology at Beth Israel Deaconess Medical Center
FB121-P1	FB121	Female	20	Par	Par	Cing		FB121-5A-GW20	clinical pathology at Beth Israel Deaconess Medical Center
FB121-T1	FB121	Female	20	Temp	Temp	CGE	Hip	FB121-5C-rerun	clinical pathology at Beth Israel Deaconess Medical Center
FB121-P2	FB121	Female	20	Par	Par	Cing		FB121-6A-230221	clinical pathology at Beth Israel Deaconess Medical Center
FB121-O1	FB121	Female	20	Occi	V1	V2		FB121-BA17-GW20	clinical pathology at Beth Israel Deaconess Medical Center
FB123-F1	FB123	Female	22	PFC	PFC	Cing		FB123-R2-2	clinical pathology at Beth Israel Deaconess Medical Center
FB123-F2	FB123	Female	22	PFC	PFC	Cing		FB123-R3	clinical pathology at Beth Israel Deaconess Medical Center
FB123-F3	FB123	Female	22	PMC/M1	PMC/M1			FB123-R4	clinical pathology at Beth Israel Deaconess Medical Center
FB123-P1	FB123	Female	22	Par	Par/S1	Par		FB123-R5	clinical pathology at Beth Israel Deaconess Medical Center
FB123-O1	FB123	Female	22	Occi				FB123-R6	clinical pathology at Beth Israel Deaconess Medical Center
FB123-O2	FB123	Female	22	Occi	V2			FB123-R6-2	clinical pathology at Beth Israel Deaconess Medical Center
UMB5900-BA9	UMB5900	Female	34	PFC	PFC			UMB5900-BA9	University of Maryland Brain and Tissue Bank- NIH NeuroBioBank
UMB5900-BA4	UMB5900	Female	34	PMC/M1	M1			UMB5900-BA4	University of Maryland Brain and Tissue Bank- NIH NeuroBioBank
UMB5900-BA123	UMB5900	Female	34	Par	S1			UMB5900-BA123	University of Maryland Brain and Tissue Bank- NIH NeuroBioBank
UMB5900-BA40a	UMB5900	Female	34	Par	Par			UMB5900-BA40	University of Maryland Brain and Tissue Bank- NIH NeuroBioBank
UMB5900-BA40b	UMB5900	Female	34	Par				UMB5900-BA40-2	University of Maryland Brain and Tissue Bank- NIH NeuroBioBank
UMB5900-BA22	UMB5900	Female	34	Temp	Temp			UMB5900-BA22	University of Maryland Brain and Tissue Bank- NIH NeuroBioBank
UMB5900-BA18	UMB5900	Female	34	Occi	V2			UMB5900-BA17	University of Maryland Brain and Tissue Bank- NIH NeuroBioBank
