## Supplementary Tables 1-9 for "Spatial Single-cell Analysis Decodes Cortical Layer and Area Specification": Supplementary Table 2_MERFISH gene panel.xlsx

### Sheet: Supplementary Table 2
Gene name	Selection criteria	Ensemble ID	Transcript	Target Regions
AC008124.1	LncRNA associated with SFARI gene	ENSG00000273015	ENST00000609803	222
AC009506.1	LncRNA associated with SFARI gene	ENSG00000224152	ENST00000418474	59
AC016065.1	LncRNA associated with SFARI gene	ENSG00000246089	ENST00000606853	53
AC093249.6	LncRNA associated with SFARI gene	ENSG00000261840	ENST00000568500	58
ACSBG1	oRG marker from scRNAseq	ENSG00000103740	ENST00000258873	84
ACTN2	EN-V1-3 marker from scRNAseq	ENSG00000077522	ENST00000366578	56
ADAMTS5	IN subtype marker from scRNAseq	ENSG00000154736	ENST00000284987	236
ADAMTSL3	EN-V1-3 marker from scRNAseq	ENSG00000156218	ENST00000286744	209
ADRA2A	layer 6b marker in adult cortex	ENSG00000150594	ENST00000280155	88
AGT	Astrocyte marker from scRNAseq	ENSG00000135744	ENST00000366667	65
AHI1	ASD associated SFARI gene	ENSG00000135541	ENST00000367800	97
AKAP7	EN-V1-2 marker from scRNAseq	ENSG00000118507	ENST00000541650	56
AKR1C2	layer 6 marker in adult cortex	ENSG00000151632	ENST00000380753	44
ALDOC	oRG marker from scRNAseq	ENSG00000109107	ENST00000395321	56
ALPK1	nEN-early marker from scRNAseq	ENSG00000073331	ENST00000458497	55
ANGPT2	IN subtype marker from scRNAseq	ENSG00000091879	ENST00000629816	134
ANGPTL1	tRG marker from scRNAseq	ENSG00000116194	ENST00000367629	63
ANKFN1	tRG marker from scRNAseq	ENSG00000153930	ENST00000566473	55
ANOS1	oRG marker from scRNAseq	ENSG00000011201	ENST00000262648	128
ANTXR2	nEN-early marker from scRNAseq	ENSG00000163297	ENST00000482406	69
AP000866.1	LncRNA associated with SFARI gene	ENSG00000245498	ENST00000529392	50
AP002748.4	LncRNA associated with SFARI gene	ENSG00000255517	ENST00000527274	64
AQP4	Astrocyte marker from scRNAseq	ENSG00000171885	ENST00000383168	122
ARFGEF3	EN-V1-2 marker from scRNAseq	ENSG00000112379	ENST00000251691	403
ARHGAP5	ASD associated SFARI gene	ENSG00000100852	ENST00000345122	112
ARHGAP5-AS1	LncRNA associated with SFARI gene	ENSG00000258655	ENST00000553596	52
ARID2	ASD associated SFARI gene	ENSG00000189079	ENST00000457135	108
ARRDC1-AS1	LncRNA associated with SFARI gene	ENSG00000203993	ENST00000371417	52
ASH1L	ASD associated SFARI gene	ENSG00000116539	ENST00000368346	350
ASH1L-AS1	LncRNA associated with SFARI gene	ENSG00000235919	ENST00000452809	23
ATP2B4	layer 2/3/6 marker in adult cortex	ENSG00000058668	ENST00000341360	113
B3GALT2	layer 5/6 marker in adult cortex	ENSG00000162630	ENST00000367434	84
B3GNT2	EN-V1-1 marker from scRNAseq	ENSG00000170340	ENST00000301998	67
BACH2	Canonical excitatory neuron marker	ENSG00000112182	ENST00000537989	250
BAZ2B	ASD associated SFARI gene	ENSG00000123636	ENST00000426648	47
BCL11B	Canonical excitatory neuron marker	ENSG00000127152	ENST00000357195	195
BEST3	IN subtype marker from scRNAseq	ENSG00000127325	ENST00000266661	60
C8orf34	EN-PFC1 marker from scRNAseq	ENSG00000165084	ENST00000518698	61
CA12	IPC-nEN marker from scRNAseq	ENSG00000074410	ENST00000178638	94
CACNA1E	layer 2/3/6 marker in adult cortex	ENSG00000198216	ENST00000621791	51
CALN1	EN-PFC2 marker from scRNAseq	ENSG00000183166	ENST00000405452	255
CAMK2B	EN-V1-2 marker from scRNAseq	ENSG00000058404	ENST00000457475	50
CBLN2	layer 2/3/6 marker in adult cortex	ENSG00000141668	ENST00000585159	60
CBLN4	EN-PFC1 marker from scRNAseq	ENSG00000054803	ENST00000064571	73
CCDC144A	EN-PFC2 marker from scRNAseq	ENSG00000170160	ENST00000478303	31
CCDC175	tRG marker from scRNAseq	ENSG00000151838	ENST00000537690	52
CCN1	tRG marker from scRNAseq	ENSG00000142871	ENST00000451137	51
CCN2	tRG marker from scRNAseq	ENSG00000118523	ENST00000367976	58
CD38	oRG marker from scRNAseq	ENSG00000004468	ENST00000226279	97
CD82	oRG marker from scRNAseq	ENSG00000085117	ENST00000227155	54
CD9	Astrocyte marker from scRNAseq	ENSG00000010278	ENST00000009180	52
CDH13	EN-V1-3 marker from scRNAseq	ENSG00000140945	ENST00000567109	132
CFTR	nEN-early marker from scRNAseq	ENSG00000001626	ENST00000429014	34
CHST3	oRG marker from scRNAseq	ENSG00000122863	ENST00000373115	193
CLASP1	ASD associated SFARI gene	ENSG00000074054	ENST00000397587	237
CLSTN2	EN-PFC1 marker from scRNAseq	ENSG00000158258	ENST00000458420	353
CNTN2	nEN-early marker from scRNAseq	ENSG00000184144	ENST00000331830	243
COL19A1	EN-PFC1 marker from scRNAseq	ENSG00000082293	ENST00000620364	211
COL24A1	layer 2/3/5/6 marker in adult cortex	ENSG00000171502	ENST00000370571	194
COL25A1	EN-PFC1 marker from scRNAseq	ENSG00000188517	ENST00000622134	123
COL4A5	tRG marker from scRNAseq	ENSG00000188153	ENST00000361603	93
COL4A6	tRG marker from scRNAseq	ENSG00000197565	ENST00000372216	167
COL6A1	layer 3/4/5/6 marker in adult cortex	ENSG00000142156	ENST00000498614	58
CPEB2	IPC-nEN marker from scRNAseq	ENSG00000137449	ENST00000382395	139
CPNE8	EN-PFC2 marker from scRNAseq	ENSG00000139117	ENST00000331366	89
CRHR2	IPC-nEN marker from scRNAseq	ENSG00000106113	ENST00000341843	85
CRYAB	tRG marker from scRNAseq	ENSG00000109846	ENST00000227251	53
CRYM	layer 2/3/5/6 marker in adult cortex	ENSG00000103316	ENST00000543948	52
CSPG5	Astrocyte marker from scRNAseq	ENSG00000114646	ENST00000456150	51
CST3	Astrocyte marker from scRNAseq	ENSG00000101439	ENST00000398409	60
CUX1	Canonical excitatory neuron marker	ENSG00000257923	ENST00000292538	88
CUX2	Canonical excitatory neuron marker	ENSG00000111249	ENST00000261726	164
CXCL14	Astrocyte marker from scRNAseq	ENSG00000145824	ENST00000512158	54
CYP26A1	EN-PFC1 marker from scRNAseq	ENSG00000095596	ENST00000224356	56
DACH2	IN subtype marker from scRNAseq	ENSG00000126733	ENST00000613770	52
DENND2B	tRG marker from scRNAseq	ENSG00000166444	ENST00000526757	70
DIO2	oRG marker from scRNAseq	ENSG00000211448	ENST00000438257	168
DISP3	nEN-late marker from scRNAseq	ENSG00000204624	ENST00000304391	53
DNM2	IPC-nEN marker from scRNAseq	ENSG00000079805	ENST00000389253	56
DPP3	ASD associated SFARI gene	ENSG00000254986	ENST00000541961	51
E2F2	Canonical NPC marker	ENSG00000007968	ENST00000361729	125
EEPD1	tRG marker from scRNAseq	ENSG00000122547	ENST00000444777	43
EGR2	tRG marker from scRNAseq	ENSG00000122877	ENST00000242480	58
EHMT1	ASD associated SFARI gene	ENSG00000181090	ENST00000460843	60
ELAPOR1	nEN-early marker from scRNAseq	ENSG00000116299	ENST00000531664	53
ELMOD1	EN-PFC2 marker from scRNAseq	ENSG00000110675	ENST00000265840	50
ELOVL2	ASD associated SFARI gene	ENSG00000197977	ENST00000354666	108
ELOVL2-AS1	LncRNA associated with SFARI gene	ENSG00000230314	ENST00000456616	54
EML6	nEN-early marker from scRNAseq	ENSG00000214595	ENST00000466608	33
EMX1	Canonical excitatory neuron marker	ENSG00000135638	ENST00000491023	50
EOMES	Canonical marker for IPC	ENSG00000163508	ENST00000295743	58
ETV1	layer 5/6 marker in adult cortex	ENSG00000006468	ENST00000405358	113
FAM107A	tRG marker from scRNAseq	ENSG00000168309	ENST00000360997	95
FAM182B	tRG marker from scRNAseq	ENSG00000175170	ENST00000376403	53
FAM3C	layer 5 marker in adult cortex	ENSG00000196937	ENST00000359943	61
FBXO32	tRG marker from scRNAseq	ENSG00000156804	ENST00000517956	147
FEZF2	Canonical excitatory neuron marker	ENSG00000153266	ENST00000283268	52
FGFBP3	tRG marker from scRNAseq	ENSG00000174721	ENST00000311575	60
FLJ20021	LncRNA associated with SFARI gene	ENSG00000254531	ENST00000527564	51
FOXN4	Canonical NPC marker	ENSG00000139445	ENST00000299162	67
FOXP1	Canonical excitatory neuron marker	ENSG00000114861	ENST00000614176	57
FOXP2	Canonical excitatory neuron marker	ENSG00000128573	ENST00000393491	77
FRG1	ASD associated SFARI gene	ENSG00000109536	ENST00000226798	24
FRG1-DT	LncRNA associated with SFARI gene	ENSG00000245685	ENST00000501825	63
FSTL5	nEN-early marker from scRNAseq	ENSG00000168843	ENST00000379164	127
FXYD6	layer 2/3/5/6 marker in adult cortex	ENSG00000137726	ENST00000527717	56
GABRA5	layer 5/6/6b marker in adult cortex	ENSG00000186297	ENST00000400081	72
GABRB2	EN-V1-2 marker from scRNAseq	ENSG00000145864	ENST00000393959	190
GABRG3	EN-PFC1 marker from scRNAseq	ENSG00000182256	ENST00000615808	231
GAD2	IN subtype marker from scRNAseq	ENSG00000136750	ENST00000376261	82
GFAP	tRG marker from scRNAseq	ENSG00000131095	ENST00000253408	85
GLB1L2	nEN-early marker from scRNAseq	ENSG00000149328	ENST00000339772	86
GLI3	Canonical NPC marker	ENSG00000106571	ENST00000395925	210
GLRA2	EN-PFC3 marker from scRNAseq	ENSG00000101958	ENST00000218075	90
GLRA3	layer 2 marker in adult cortex	ENSG00000145451	ENST00000274093	189
GNAL	EN-PFC3 marker from scRNAseq	ENSG00000141404	ENST00000334049	98
GPR37L1	Astrocyte marker from scRNAseq	ENSG00000170075	ENST00000367282	178
GPR85	EN-V1-2 marker from scRNAseq	ENSG00000164604	ENST00000424100	53
GPRC5B	IPC-nEN marker from scRNAseq	ENSG00000167191	ENST00000300571	58
GPRIN3	EN-V1-1 marker from scRNAseq	ENSG00000185477	ENST00000609438	358
GPX3	oRG marker from scRNAseq	ENSG00000211445	ENST00000388825	58
GRAMD2B	Astrocyte marker from scRNAseq	ENSG00000155324	ENST00000285689	57
GRIK4	layer 4c/6 marker in adult cortex	ENSG00000149403	ENST00000527524	56
GRM7	EN-PFC3 marker from scRNAseq	ENSG00000196277	ENST00000486284	50
HCRTR2	EN-PFC1 marker from scRNAseq	ENSG00000137252	ENST00000370862	53
HES1	Canonical NPC marker	ENSG00000114315	ENST00000232424	59
HES5	Canonical NPC marker	ENSG00000197921	ENST00000378453	52
HEY1	Canonical NPC marker	ENSG00000164683	ENST00000354724	57
HOPX	oRG marker from scRNAseq	ENSG00000171476	ENST00000553379	51
HS3ST1	nEN-late marker from scRNAseq	ENSG00000002587	ENST00000002596	189
HS3ST4	EN-PFC1 marker from scRNAseq	ENSG00000182601	ENST00000331351	77
HSPA12A	EN-PFC2 marker from scRNAseq	ENSG00000165868	ENST00000369209	174
HTR2A	oRG marker from scRNAseq	ENSG00000102468	ENST00000542664	136
IGFBPL1	IPC-nEN marker from scRNAseq	ENSG00000137142	ENST00000377694	86
IGSF11	layer 2/3 marker in adult cortex	ENSG00000144847	ENST00000354673	92
INPP4B	layer 1 marker in adult cortex	ENSG00000109452	ENST00000509777	52
INSM1	Canonical excitatory neuron marker	ENSG00000173404	ENST00000310227	53
ITGA2	tRG marker from scRNAseq	ENSG00000164171	ENST00000296585	99
ITGB5	oRG marker from scRNAseq	ENSG00000082781	ENST00000296181	50
ITPR1	EN-PFC3 marker from scRNAseq	ENSG00000150995	ENST00000544951	54
KCNH5	EN-V1-3 marker from scRNAseq	ENSG00000140015	ENST00000322893	259
KCNJ16	Astrocyte marker from scRNAseq	ENSG00000153822	ENST00000589377	87
KCNJ6	EN-PFC2 marker from scRNAseq	ENSG00000157542	ENST00000609713	509
KCNQ5	EN-PFC2 marker from scRNAseq	ENSG00000185760	ENST00000370398	173
KCTD12	EN-V1-1 marker from scRNAseq	ENSG00000178695	ENST00000377474	144
KDM5B	ASD associated SFARI gene	ENSG00000117139	ENST00000367264	111
KIAA0319	EN-V1-2 marker from scRNAseq	ENSG00000137261	ENST00000616673	158
KIF26B	EN-V1-2 marker from scRNAseq	ENSG00000162849	ENST00000366518	342
KIF9-AS1	LncRNA associated with SFARI gene	ENSG00000227398	ENST00000429315	140
KITLG	IN subtype marker from scRNAseq	ENSG00000049130	ENST00000378535	125
KLHL1	EN-V1-3 marker from scRNAseq	ENSG00000150361	ENST00000377844	116
KMT2E	ASD associated SFARI gene	ENSG00000005483	ENST00000257745	113
KMT2E-AS1	LncRNA associated with SFARI gene	ENSG00000239569	ENST00000453677	51
KPTN	ASD associated SFARI gene	ENSG00000118162	ENST00000338134	54
LAMP5	IN subtype marker from scRNAseq	ENSG00000125869	ENST00000246070	58
LGALS1	layer 3/5 marker in adult cortex	ENSG00000100097	ENST00000215909	47
LGR6	Astrocyte marker from scRNAseq	ENSG00000133067	ENST00000255432	95
LHX2	Canonical NPC marker	ENSG00000106689	ENST00000488674	64
LHX6	IN subtype marker from scRNAseq	ENSG00000106852	ENST00000373754	97
LINC00271	LncRNA associated with SFARI gene	ENSG00000231028	ENST00000421378	59
LINC01089	LncRNA associated with SFARI gene	ENSG00000212694	ENST00000542933	55
LINC02593	LncRNA associated with SFARI gene	ENSG00000223764	ENST00000417705	62
LINGO1	EN-V1-2 marker from scRNAseq	ENSG00000169783	ENST00000355300	82
LPAR1	oRG marker from scRNAseq	ENSG00000198121	ENST00000374431	53
LPL	EN-V1-3 marker from scRNAseq	ENSG00000175445	ENST00000524029	45
LRATD2	tRG marker from scRNAseq	ENSG00000168672	ENST00000304916	124
LRP4	tRG marker from scRNAseq	ENSG00000134569	ENST00000378623	138
MCPH1	ASD associated SFARI gene	ENSG00000147316	ENST00000519221	46
MEIS1	Canonical excitatory neuron marker	ENSG00000143995	ENST00000409517	55
MET	EN-V1-3 marker from scRNAseq	ENSG00000105976	ENST00000397752	186
MLIP	EN-PFC1 marker from scRNAseq	ENSG00000146147	ENST00000502396	57
MOXD1	tRG marker from scRNAseq	ENSG00000079931	ENST00000367963	81
MSANTD2	ASD associated SFARI gene	ENSG00000120458	ENST00000526629	60
MSL3	EN-PFC3 marker from scRNAseq	ENSG00000005302	ENST00000312196	53
MT3	Astrocyte marker from scRNAseq	ENSG00000087250	ENST00000561640	43
MYT1L	Canonical excitatory neuron marker	ENSG00000186487	ENST00000407844	96
NAB2	nEN-early marker from scRNAseq	ENSG00000166886	ENST00000300131	67
NAPA-AS1	LncRNA associated with SFARI gene	ENSG00000268061	ENST00000593284	60
NDST4	nEN-early marker from scRNAseq	ENSG00000138653	ENST00000264363	54
NECTIN3	layer 2/3 marker in adult cortex	ENSG00000177707	ENST00000485303	68
NEFM	EN-V1-2 marker from scRNAseq	ENSG00000104722	ENST00000433454	79
NEUROD1	Canonical excitatory neuron marker	ENSG00000162992	ENST00000295108	59
NEUROD2	Canonical excitatory neuron marker	ENSG00000171532	ENST00000302584	71
NEUROD4	IPC-nEN marker from scRNAseq	ENSG00000123307	ENST00000242994	106
NEUROD6	Canonical excitatory neuron marker	ENSG00000164600	ENST00000297142	51
NEUROG1	Canonical excitatory neuron marker	ENSG00000181965	ENST00000314744	63
NEUROG2	Canonical marker for IPC	ENSG00000178403	ENST00000313341	54
NFIB	Canonical excitatory neuron marker	ENSG00000147862	ENST00000543693	207
NHLH1	Canonical marker for IPC	ENSG00000171786	ENST00000302101	69
NIFK-AS1	LncRNA associated with SFARI gene	ENSG00000236859	ENST00000447668	63
NIPBL	ASD associated SFARI gene	ENSG00000164190	ENST00000282516	233
NIPBL-DT	LncRNA associated with SFARI gene	ENSG00000285967	ENST00000649921	76
NKX2-1	IN subtype marker from scRNAseq	ENSG00000136352	ENST00000498187	51
NPNT	Astrocyte marker from scRNAseq	ENSG00000168743	ENST00000504787	58
NPR3	EN-PFC1 marker from scRNAseq	ENSG00000113389	ENST00000326958	173
NPY	IN subtype marker from scRNAseq	ENSG00000122585	ENST00000242152	38
NR2F1	ASD associated SFARI gene	ENSG00000175745	ENST00000327111	59
NR2F1-AS1	LncRNA associated with SFARI gene	ENSG00000237187	ENST00000606188	50
NR4A2	layer 6/6b marker in adult cortex	ENSG00000153234	ENST00000339562	89
NRN1	nEN-early marker from scRNAseq	ENSG00000124785	ENST00000244766	52
OPCML	EN-V1-1 marker from scRNAseq	ENSG00000183715	ENST00000612177	182
PAPPA	EN-PFC1 marker from scRNAseq	ENSG00000182752	ENST00000328252	287
PAX6	Canonical NPC marker	ENSG00000007372	ENST00000639916	75
PAXBP1-AS1	LncRNA associated with SFARI gene	ENSG00000238197	ENST00000458479	76
PCAT6	ASD associated SFARI gene	ENSG00000228288	ENST00000417262	50
PCCA	ASD associated SFARI gene	ENSG00000175198	ENST00000376285	55
PCCA-DT	LncRNA associated with SFARI gene	ENSG00000274605	ENST00000612598	49
PCDH17	layer 6 marker in adult cortex	ENSG00000118946	ENST00000377918	211
PDE1A	layer 5/6 marker in adult cortex	ENSG00000115252	ENST00000435564	84
PENK	layer 2/3/6 marker in adult cortex	ENSG00000181195	ENST00000314922	59
PEX5L	EN-V1-1 marker from scRNAseq	ENSG00000114757	ENST00000392649	219
PMCHL2	EN-PFC2 marker from scRNAseq	ENSG00000169040	ENST00000523548	45
POT1	ASD associated SFARI gene	ENSG00000128513	ENST00000357628	59
POT1-AS1	LncRNA associated with SFARI gene	ENSG00000224897	ENST00000449642	72
POU3F4	IN subtype marker from scRNAseq	ENSG00000196767	ENST00000644024	91
PPP1R14C	EN-PFC3 marker from scRNAseq	ENSG00000198729	ENST00000361131	53
PPP1R17	Canonical marker for IPC	ENSG00000106341	ENST00000342032	62
PPP3CA	ASD associated SFARI gene	ENSG00000138814	ENST00000512215	101
PRSS12	layer 3/4 marker in adult cortex	ENSG00000164099	ENST00000296498	106
PTK2B	EN-V1-3 marker from scRNAseq	ENSG00000120899	ENST00000346049	129
PVALB	IN subtype marker from scRNAseq	ENSG00000100362	ENST00000417718	49
RAP1GAP	EN-V1-3 marker from scRNAseq	ENSG00000076864	ENST00000374765	96
RASGRF2	layer 2/3 marker in adult cortex	ENSG00000113319	ENST00000265080	201
RCAN3	nEN-early marker from scRNAseq	ENSG00000117602	ENST00000374395	90
RELN	IN subtype marker from scRNAseq	ENSG00000189056	ENST00000429186	55
RGS6	EN-V1-1 marker from scRNAseq	ENSG00000182732	ENST00000402788	165
RHOJ	oRG marker from scRNAseq	ENSG00000126785	ENST00000316754	50
RORB	ASD associated SFARI gene	ENSG00000198963	ENST00000376896	255
RORB-AS1	LncRNA associated with SFARI gene	ENSG00000224825	ENST00000417576	63
RSPO3	EN-PFC2 marker from scRNAseq	ENSG00000146374	ENST00000356698	82
S100B	Astrocyte marker from scRNAseq	ENSG00000160307	ENST00000291700	50
SAMD11	ASD associated SFARI gene	ENSG00000187634	ENST00000341065	53
SAMD4A	tRG marker from scRNAseq	ENSG00000020577	ENST00000251091	178
SATB2	Canonical excitatory neuron marker	ENSG00000119042	ENST00000614512	134
SCG2	EN-PFC2 marker from scRNAseq	ENSG00000171951	ENST00000305409	74
SCN3B	layer 2/3/6 marker in adult cortex	ENSG00000166257	ENST00000299333	159
SEMA3E	EN-PFC2 marker from scRNAseq	ENSG00000170381	ENST00000427262	111
SERPINI1	EN-V1-1 marker from scRNAseq	ENSG00000163536	ENST00000466865	39
SETD1B	ASD associated SFARI gene	ENSG00000139718	ENST00000542440	64
SETD2	ASD associated SFARI gene	ENSG00000181555	ENST00000409792	59
SETD5	ASD associated SFARI gene	ENSG00000168137	ENST00000407969	134
SLC15A2	oRG marker from scRNAseq	ENSG00000163406	ENST00000489711	68
SLC17A6	nEN-late marker from scRNAseq	ENSG00000091664	ENST00000263160	89
SLC26A4	EN-PFC1 marker from scRNAseq	ENSG00000091137	ENST00000460748	47
SLC35F2	EN-V1-1 marker from scRNAseq	ENSG00000110660	ENST00000525815	52
SLCO1C1	oRG marker from scRNAseq	ENSG00000139155	ENST00000266509	69
SLITRK5	EN-V1-3 marker from scRNAseq	ENSG00000165300	ENST00000325089	398
SLN	EN-PFC2 marker from scRNAseq	ENSG00000170290	ENST00000305991	56
SMOC1	IPC-nEN marker from scRNAseq	ENSG00000198732	ENST00000381280	107
SORCS1	EN-PFC1 marker from scRNAseq	ENSG00000108018	ENST00000622431	202
SOX1	Canonical marker for GE progenitors	ENSG00000182968	ENST00000330949	96
SOX2	ASD associated SFARI gene	ENSG00000181449	ENST00000325404	58
SOX2-OT	LncRNA associated with SFARI gene	ENSG00000242808	ENST00000498731	71
SOX5	Canonical excitatory neuron marker	ENSG00000134532	ENST00000441133	43
SOX9	Canonical NPC marker	ENSG00000125398	ENST00000245479	85
SP9	IN subtype marker from scRNAseq	ENSG00000217236	ENST00000394967	55
SPARCL1	Astrocyte marker from scRNAseq	ENSG00000152583	ENST00000282470	90
SPOCK1	EN-PFC3 marker from scRNAseq	ENSG00000152377	ENST00000282223	131
SRCAP	ASD associated SFARI gene	ENSG00000080603	ENST00000262518	67
SRM	EN-PFC3 marker from scRNAseq	ENSG00000116649	ENST00000376957	64
SST	IN subtype marker from scRNAseq	ENSG00000157005	ENST00000287641	41
ST18	Canonical excitatory neuron marker	ENSG00000147488	ENST00000276480	56
ST7	ASD associated SFARI gene	ENSG00000004866	ENST00000422922	57
ST7-AS1	LncRNA associated with SFARI gene	ENSG00000227199	ENST00000456775	57
STK32B	EN-PFC2 marker from scRNAseq	ENSG00000152953	ENST00000282908	93
STOX1	tRG marker from scRNAseq	ENSG00000165730	ENST00000298596	70
SUSD4	EN-PFC1 marker from scRNAseq	ENSG00000143502	ENST00000366878	91
SYBU	EN-V1-3 marker from scRNAseq	ENSG00000147642	ENST00000528331	80
SYNJ1	ASD associated SFARI gene	ENSG00000159082	ENST00000438952	101
SYT6	layer 6 marker in adult cortex	ENSG00000134207	ENST00000607941	126
TAFA1	EN-V1-2 marker from scRNAseq	ENSG00000183662	ENST00000478136	59
TAGLN2	tRG marker from scRNAseq	ENSG00000158710	ENST00000368097	57
TBR1	Canonical excitatory neuron marker	ENSG00000136535	ENST00000389554	51
TCIM	tRG marker from scRNAseq	ENSG00000176907	ENST00000315792	60
THUMPD3-AS1	LncRNA associated with SFARI gene	ENSG00000206573	ENST00000522525	65
TKTL1	tRG marker from scRNAseq	ENSG00000007350	ENST00000369912	77
TLE4	layer 6 marker in adult cortex	ENSG00000106829	ENST00000376544	53
TMEM163	layer 3/5/6 marker in adult cortex	ENSG00000152128	ENST00000281924	53
TMOD1	EN-V1-2 marker from scRNAseq	ENSG00000136842	ENST00000259365	60
TOX	layer 5/6 marker in adult cortex	ENSG00000198846	ENST00000361421	108
TPBG	layer 3/5/6 marker in adult cortex	ENSG00000146242	ENST00000543496	69
TRIM67	EN-V1-3 marker from scRNAseq	ENSG00000119283	ENST00000444294	196
TRMT9B	layer 4/5/6 marker in adult cortex	ENSG00000250305	ENST00000524591	85
TRNP1	Canonical NPC marker	ENSG00000253368	ENST00000522111	55
TRPM3	EN-V1-1 marker from scRNAseq	ENSG00000083067	ENST00000377110	183
TSHZ3	EN-V1-1 marker from scRNAseq	ENSG00000121297	ENST00000240587	136
TTYH2	IPC-nEN marker from scRNAseq	ENSG00000141540	ENST00000269346	62
TUSC7	IN subtype marker from scRNAseq	ENSG00000243197	ENST00000477539	57
UNC5C	EN-V1-3 marker from scRNAseq	ENSG00000182168	ENST00000610318	272
VAT1L	tRG marker from scRNAseq	ENSG00000171724	ENST00000302536	114
VIP	IN subtype marker from scRNAseq	ENSG00000146469	ENST00000367244	52
VSNL1	EN-PFC1 marker from scRNAseq	ENSG00000163032	ENST00000295156	55
VSTM2L	EN-PFC2 marker from scRNAseq	ENSG00000132821	ENST00000373461	54
WAC	ASD associated SFARI gene	ENSG00000095787	ENST00000354911	146
WAC-AS1	LncRNA associated with SFARI gene	ENSG00000254635	ENST00000527986	57
WDFY3	ASD associated SFARI gene	ENSG00000163625	ENST00000295888	237
WDFY3-AS2	LncRNA associated with SFARI gene	ENSG00000180769	ENST00000318186	73
YAP1	Canonical NPC marker	ENSG00000137693	ENST00000282441	131
ZEB2	Canonical excitatory neuron marker	ENSG00000169554	ENST00000409487	130
ZFPM2	Canonical excitatory neuron marker	ENSG00000169946	ENST00000407775	129
