## Supplementary Tables 1-9 for "Spatial Single-cell Analysis Decodes Cortical Layer and Area Specification": Supplementary Table 3_Merscope codebook.csv

name	id	barcodeType	V0001T8B1	V0002T8B1	V0003T8B1	V0004T8B1	V0005T8B1	V0006T8B1	V0007T8B1	V0008T8B1	V0009T8B1	V0010T8B1	V0011T8B1	V0012T8B1	V0013T8B1	V0014T8B1	V0015T8B1	V0016T8B1	V0017T8B1	V0018T8B1	V0019T8B1	V0154T8B1	V0021T8B1
AC008124.1	ENST00000609803	merfish	0	0	0	1	0	1	1	0	0	0	0	0	0	0	0	1	0	0	0	0	0
AC009506.1	ENST00000418474	merfish	1	1	0	0	0	0	0	0	0	0	0	0	0	0	0	0	1	1	0	0	0
AC016065.1	ENST00000606853	merfish	1	0	0	0	1	1	0	0	0	1	0	0	0	0	0	0	0	0	0	0	0
AC093249.6	ENST00000568500	merfish	0	0	0	1	0	1	0	0	0	0	0	0	0	0	1	0	1	0	0	0	0
ACSBG1	ENST00000258873	merfish	0	0	1	0	1	0	0	0	0	0	0	0	0	0	0	0	0	0	1	0	1
ACTN2	ENST00000366578	merfish	0	0	0	1	0	0	0	0	1	0	0	0	0	0	0	0	1	0	1	0	0
ADAMTS5	ENST00000284987	merfish	0	1	1	0	0	0	0	1	1	0	0	0	0	0	0	0	0	0	0	0	0
ADAMTSL3	ENST00000286744	merfish	0	1	0	1	0	0	1	0	1	0	0	0	0	0	0	0	0	0	0	0	0
ADRA2A	ENST00000280155	merfish	0	0	0	1	0	0	1	0	0	0	0	0	0	0	0	0	0	1	0	0	1
AGT	ENST00000366667	merfish	0	0	0	0	1	1	0	0	0	0	1	1	0	0	0	0	0	0	0	0	0
AHI1	ENST00000367800	merfish	0	0	0	0	0	0	1	0	0	1	0	0	1	0	0	0	0	0	0	1	0
AKAP7	ENST00000541650	merfish	0	0	0	0	0	1	0	0	0	1	0	0	0	1	0	0	0	0	0	1	0
AKR1C2	ENST00000380753	merfish	0	0	0	1	1	0	0	0	0	1	1	0	0	0	0	0	0	0	0	0	0
ALDOC	ENST00000395321	merfish	0	0	0	0	0	0	0	1	1	0	0	0	0	1	1	0	0	0	0	0	0
ALPK1	ENST00000458497	merfish	0	0	0	1	0	0	1	1	0	0	0	0	0	0	0	0	0	0	0	1	0
ANGPT2	ENST00000629816	merfish	0	1	1	0	0	0	0	0	0	0	0	0	0	0	0	0	0	1	1	0	0
ANGPTL1	ENST00000367629	merfish	1	1	0	0	0	0	0	0	0	0	0	1	1	0	0	0	0	0	0	0	0
ANKFN1	ENST00000566473	merfish	0	0	0	0	0	0	1	1	0	0	0	0	0	0	1	1	0	0	0	0	0
ANOS1	ENST00000262648	merfish	0	1	0	0	0	1	1	0	0	0	1	0	0	0	0	0	0	0	0	0	0
ANTXR2	ENST00000482406	merfish	0	0	0	1	0	0	0	1	0	0	0	1	0	0	0	0	0	1	0	0	0
AP000866.1	ENST00000529392	merfish	0	1	0	0	0	1	0	0	0	0	0	0	0	1	0	0	0	0	0	0	1
AP002748.4	ENST00000527274	merfish	0	0	0	0	0	0	0	0	1	0	0	0	1	1	0	0	0	1	0	0	0
AQP4	ENST00000383168	merfish	0	1	0	0	1	0	0	1	0	0	0	0	0	0	1	0	0	0	0	0	0
ARFGEF3	ENST00000251691	merfish	0	0	0	0	0	1	1	0	0	0	0	0	0	1	1	0	0	0	0	0	0
ARHGAP5	ENST00000345122	merfish	1	0	1	1	0	0	0	0	0	0	0	0	1	0	0	0	0	0	0	0	0
ARHGAP5-AS1	ENST00000553596	merfish	0	0	0	0	0	0	1	0	0	0	0	0	0	0	0	0	1	0	1	1	0
ARID2	ENST00000457135	merfish	1	0	0	1	0	0	0	0	0	0	0	0	0	0	1	0	0	1	0	0	0
ARRDC1-AS1	ENST00000371417	merfish	0	0	0	0	0	0	0	1	0	1	1	0	0	0	0	0	0	0	0	1	0
ASH1L	ENST00000368346	merfish	0	0	0	0	0	1	0	1	0	0	0	0	0	0	0	0	1	0	1	0	0
ASH1L-AS1	ENST00000452809	merfish	0	0	0	0	1	0	0	0	1	0	0	1	0	0	0	0	0	1	0	0	0
ATP2B4	ENST00000341360	merfish	0	0	0	0	0	0	0	0	0	0	0	1	1	1	0	1	0	0	0	0	0
B3GALT2	ENST00000367434	merfish	0	0	1	0	0	0	1	0	0	0	0	0	1	0	0	0	0	0	0	0	1
B3GNT2	ENST00000301998	merfish	0	0	0	0	0	1	0	0	0	1	1	0	0	0	1	0	0	0	0	0	0
BACH2	ENST00000537989	merfish	0	0	0	1	1	0	0	0	0	0	0	0	0	0	0	0	0	0	0	1	1
BAZ2B	ENST00000426648	merfish	0	0	0	0	0	1	0	0	0	0	0	0	0	0	0	1	0	1	1	0	0
BCL11B	ENST00000357195	merfish	0	1	0	1	0	0	0	0	0	0	0	1	0	0	0	0	1	0	0	0	0
BEST3	ENST00000266661	merfish	0	0	0	1	0	0	1	0	0	1	0	0	0	0	0	0	1	0	0	0	0
Blank-1	Blank-1	merfish	1	0	0	0	0	0	0	0	0	0	0	0	0	0	1	0	1	0	0	0	1
Blank-10	Blank-10	merfish	0	1	1	0	0	0	0	0	0	0	0	0	0	0	1	0	0	0	0	0	1
Blank-11	Blank-11	merfish	1	0	0	0	0	0	0	1	0	0	0	0	0	0	0	0	1	0	0	1	0
Blank-12	Blank-12	merfish	1	0	0	0	0	0	1	0	0	0	0	0	1	0	0	0	0	1	0	0	0
Blank-13	Blank-13	merfish	0	1	0	1	0	0	0	0	0	0	0	0	0	0	0	0	0	1	0	1	0
Blank-14	Blank-14	merfish	0	1	0	0	1	0	0	0	0	0	0	0	0	0	0	1	0	0	1	0	0
Blank-15	Blank-15	merfish	0	0	0	0	0	0	0	0	0	0	1	1	0	0	0	0	0	0	1	1	0
Blank-2	Blank-2	merfish	0	0	1	0	0	0	0	0	0	0	0	0	1	0	1	1	0	0	0	0	0
Blank-3	Blank-3	merfish	0	0	0	0	0	0	0	1	0	0	0	0	0	1	0	0	1	1	0	0	0
Blank-4	Blank-4	merfish	0	0	0	0	0	1	1	1	0	1	0	0	0	0	0	0	0	0	0	0	0
Blank-5	Blank-5	merfish	0	0	0	0	0	0	1	1	0	0	0	0	0	0	0	0	0	1	1	0	0
Blank-6	Blank-6	merfish	0	0	0	0	1	0	0	0	0	0	0	1	0	0	1	0	0	0	1	0	0
Blank-7	Blank-7	merfish	0	0	0	0	0	1	1	0	0	0	0	0	0	0	0	0	0	0	0	1	1
Blank-8	Blank-8	merfish	0	1	0	1	1	0	0	0	0	0	0	0	0	1	0	0	0	0	0	0	0
Blank-9	Blank-9	merfish	0	0	0	1	0	0	0	0	0	1	0	0	0	0	0	1	0	0	0	0	1
C8orf34	ENST00000518698	merfish	0	0	0	0	0	1	0	0	1	0	0	0	1	0	0	0	0	0	0	0	1
CA12	ENST00000178638	merfish	0	0	0	1	0	0	0	1	0	0	0	0	0	0	1	0	0	0	1	0	0
CACNA1E	ENST00000621791	merfish	1	0	0	1	0	0	0	0	1	0	0	1	0	0	0	0	0	0	0	0	0
CALN1	ENST00000405452	merfish	0	0	0	0	0	0	1	0	0	0	1	0	0	1	0	0	0	0	0	1	0
CAMK2B	ENST00000457475	merfish	0	1	0	0	0	0	0	0	0	0	0	0	1	0	0	1	0	0	0	0	1
CBLN2	ENST00000585159	merfish	0	0	0	0	1	0	1	1	0	0	0	0	0	0	0	0	1	0	0	0	0
CBLN4	ENST00000064571	merfish	0	0	0	1	0	1	0	0	1	0	1	0	0	0	0	0	0	0	0	0	0
CCDC144A	ENST00000478303	merfish	0	0	0	0	0	0	0	0	0	0	1	0	0	0	1	1	0	0	0	1	0
CCDC175	ENST00000537690	merfish	0	0	1	0	0	1	0	0	0	0	0	0	0	0	0	0	1	0	0	1	0
CCN1	ENST00000451137	merfish	0	0	0	0	1	0	0	0	0	0	0	0	0	0	1	0	1	1	0	0	0
CCN2	ENST00000367976	merfish	0	0	1	0	1	0	0	0	0	0	0	0	1	0	0	0	0	1	0	0	0
CD38	ENST00000226279	merfish	0	0	1	0	1	0	0	0	0	0	0	0	0	1	0	1	0	0	0	0	0
CD82	ENST00000227155	merfish	0	0	1	0	0	0	0	0	1	0	0	1	1	0	0	0	0	0	0	0	0
CD9	ENST00000009180	merfish	0	0	0	0	1	0	0	0	0	1	0	0	0	0	1	0	0	0	0	0	1
CDH13	ENST00000567109	merfish	0	0	0	0	0	0	0	0	0	0	0	0	0	1	1	1	0	1	0	0	0
CFTR	ENST00000429014	merfish	0	0	0	0	0	0	0	0	0	0	0	0	0	0	1	1	1	0	1	0	0
CHST3	ENST00000373115	merfish	0	0	0	0	1	1	0	0	0	0	0	0	0	0	0	0	0	0	1	1	0
CLASP1	ENST00000397587	merfish	0	0	0	0	0	0	0	1	1	0	0	0	0	0	0	0	0	0	1	1	0
CLSTN2	ENST00000458420	merfish	0	0	0	0	0	0	0	0	0	0	1	0	1	0	0	1	0	1	0	0	0
CNTN2	ENST00000331830	merfish	0	1	1	1	0	1	0	0	0	0	0	0	0	0	0	0	0	0	0	0	0
COL19A1	ENST00000620364	merfish	1	0	1	0	0	0	0	0	0	0	0	1	0	1	0	0	0	0	0	0	0
COL24A1	ENST00000370571	merfish	0	1	0	0	0	0	0	0	0	0	0	0	0	0	1	0	0	0	1	1	0
COL25A1	ENST00000622134	merfish	0	0	0	1	0	1	0	0	0	0	0	0	0	1	0	0	0	0	1	0	0
COL4A5	ENST00000361603	merfish	0	0	0	1	0	0	0	0	0	1	0	0	1	1	0	0	0	0	0	0	0
COL4A6	ENST00000372216	merfish	0	0	1	0	0	0	0	0	0	0	1	0	1	0	0	0	0	0	0	1	0
COL6A1	ENST00000498614	merfish	1	0	0	0	0	0	0	0	1	0	0	0	1	0	0	0	1	0	0	0	0
CPEB2	ENST00000382395	merfish	0	0	0	0	0	0	0	1	0	0	0	0	0	0	0	0	0	1	0	1	1
CPNE8	ENST00000331366	merfish	0	0	0	0	0	0	0	1	1	1	0	1	0	0	0	0	0	0	0	0	0
CRHR2	ENST00000341843	merfish	0	0	0	0	0	0	0	0	1	1	0	0	0	0	1	1	0	0	0	0	0
CRYAB	ENST00000227251	merfish	0	0	0	0	1	1	1	0	1	0	0	0	0	0	0	0	0	0	0	0	0
CRYM	ENST00000543948	merfish	0	0	0	0	1	0	0	0	1	1	0	0	0	1	0	0	0	0	0	0	0
CSPG5	ENST00000456150	merfish	1	1	0	0	0	1	0	0	0	0	0	0	0	0	0	0	0	0	1	0	0
CST3	ENST00000398409	merfish	0	0	0	0	0	0	0	0	1	0	0	1	0	0	0	0	1	0	0	1	0
CUX1	ENST00000292538	merfish	0	1	0	1	0	0	0	0	0	0	1	0	0	0	0	1	0	0	0	0	0
CUX2	ENST00000261726	merfish	0	0	0	1	0	1	0	0	0	0	0	0	1	0	0	0	0	1	0	0	0
CXCL14	ENST00000512158	merfish	0	0	0	0	0	1	0	0	0	1	0	0	1	0	0	0	0	0	1	0	0
CYP26A1	ENST00000224356	merfish	0	0	0	0	0	0	0	0	1	1	0	0	0	0	0	0	0	0	0	1	1
DACH2	ENST00000613770	merfish	0	1	0	0	0	0	0	1	0	0	1	1	0	0	0	0	0	0	0	0	0
DENND2B	ENST00000526757	merfish	1	1	0	0	0	0	0	0	0	0	1	0	0	0	0	0	0	0	0	0	1
DIO2	ENST00000438257	merfish	0	0	1	0	0	0	0	0	0	0	1	0	0	0	0	0	0	1	0	0	1
DISP3	ENST00000304391	merfish	1	0	0	0	1	0	0	0	0	0	0	1	0	0	0	1	0	0	0	0	0
DNM2	ENST00000389253	merfish	0	1	0	0	0	0	0	0	1	0	0	0	1	0	0	0	0	0	0	1	0
DPP3	ENST00000541961	merfish	0	0	0	1	0	0	0	0	0	0	1	0	1	0	0	0	0	0	0	0	1
E2F2	ENST00000361729	merfish	0	0	0	0	1	0	1	0	0	0	0	0	0	0	1	0	0	0	0	1	0
EEPD1	ENST00000444777	merfish	1	0	0	0	0	0	0	0	0	1	0	0	0	1	0	0	1	0	0	0	0
EGR2	ENST00000242480	merfish	0	0	0	0	1	1	0	0	0	0	0	0	1	1	0	0	0	0	0	0	0
EHMT1	ENST00000460843	merfish	1	0	0	0	0	1	0	0	0	0	0	0	1	0	1	0	0	0	0	0	0
ELAPOR1	ENST00000531664	merfish	1	0	1	0	0	1	0	1	0	0	0	0	0	0	0	0	0	0	0	0	0
ELMOD1	ENST00000265840	merfish	0	0	0	0	0	0	0	0	0	0	0	0	1	1	1	0	1	0	0	0	0
ELOVL2	ENST00000354666	merfish	0	0	0	0	0	0	0	0	0	0	0	0	0	1	0	1	0	0	1	0	1
ELOVL2-AS1	ENST00000456616	merfish	0	0	0	1	0	0	0	1	1	0	0	0	1	0	0	0	0	0	0	0	0
EML6	ENST00000466608	merfish	1	0	0	1	0	0	1	0	0	0	0	0	0	1	0	0	0	0	0	0	0
EMX1	ENST00000491023	merfish	0	0	1	0	0	0	0	0	0	0	1	0	0	0	1	0	0	0	1	0	0
EOMES	ENST00000295743	merfish	1	1	0	0	0	0	0	0	0	0	0	0	0	0	1	1	0	0	0	0	0
ETV1	ENST00000405358	merfish	0	0	1	0	0	0	0	0	0	0	0	1	0	0	0	1	0	0	1	0	0
FAM107A	ENST00000360997	merfish	0	0	0	0	0	1	0	1	0	0	0	0	0	0	1	0	0	0	0	1	0
FAM182B	ENST00000376403	merfish	0	0	0	1	0	0	0	1	0	0	1	0	0	0	0	0	1	0	0	0	0
FAM3C	ENST00000359943	merfish	0	0	1	0	0	0	0	0	1	0	0	0	0	0	1	0	0	0	0	1	0
FBXO32	ENST00000517956	merfish	0	0	0	0	1	0	0	1	1	0	0	0	0	0	0	0	0	0	0	0	1
FEZF2	ENST00000283268	merfish	0	0	0	0	0	0	0	0	0	0	0	0	0	1	1	0	0	0	0	1	1
FGFBP3	ENST00000311575	merfish	0	0	0	0	1	0	1	0	0	0	0	0	0	0	0	1	0	1	0	0	0
FLJ20021	ENST00000527564	merfish	0	1	0	0	0	0	0	1	0	0	0	0	0	0	0	0	1	0	0	0	1
FOXN4	ENST00000299162	merfish	0	0	0	0	0	0	0	0	0	0	0	1	1	0	0	0	0	1	1	0	0
FOXP1	ENST00000614176	merfish	0	0	1	0	0	0	0	0	1	0	0	0	0	1	0	0	0	0	1	0	0
FOXP2	ENST00000393491	merfish	0	0	0	0	0	0	0	0	0	1	0	0	1	0	0	0	0	1	0	0	1
FRG1	ENST00000226798	merfish	1	0	0	0	0	0	1	0	0	0	0	0	0	0	0	1	0	0	0	1	0
FRG1-DT	ENST00000501825	merfish	0	0	0	0	0	1	0	0	0	1	0	0	0	0	0	0	1	0	0	0	1
FSTL5	ENST00000379164	merfish	0	0	0	1	0	0	0	0	0	1	0	0	0	0	1	0	0	0	0	1	0
FXYD6	ENST00000527717	merfish	1	0	1	0	0	0	0	0	0	0	0	0	0	0	0	0	0	1	0	1	0
GABRA5	ENST00000400081	merfish	1	0	1	0	0	0	0	0	0	0	1	0	0	0	0	1	0	0	0	0	0
GABRB2	ENST00000393959	merfish	0	0	0	0	0	1	0	1	0	0	0	0	0	0	0	1	0	0	0	0	1
GABRG3	ENST00000615808	merfish	0	1	1	0	0	0	0	0	0	0	0	0	1	1	0	0	0	0	0	0	0
GAD2	ENST00000376261	merfish	1	0	0	0	0	0	0	0	0	0	0	0	0	0	0	0	0	0	1	1	1
GFAP	ENST00000253408	merfish	0	0	0	0	0	0	1	0	0	0	0	0	1	0	0	1	1	0	0	0	0
GLB1L2	ENST00000339772	merfish	0	0	0	0	0	0	0	1	0	0	0	1	1	0	0	0	1	0	0	0	0
GLI3	ENST00000395925	merfish	0	0	1	0	0	1	1	0	0	0	0	0	0	0	0	0	0	0	1	0	0
GLRA2	ENST00000218075	merfish	0	1	0	1	0	0	0	0	0	0	0	0	1	0	1	0	0	0	0	0	0
GLRA3	ENST00000274093	merfish	0	0	0	0	0	0	0	0	0	0	0	0	0	0	0	0	1	1	1	0	1
GNAL	ENST00000334049	merfish	0	0	0	0	1	0	0	0	0	1	0	0	0	0	0	0	0	1	0	1	0
GPR37L1	ENST00000367282	merfish	0	0	0	1	0	0	1	0	0	0	0	1	0	0	1	0	0	0	0	0	0
GPR85	ENST00000424100	merfish	0	0	0	0	0	0	0	0	0	0	1	0	0	0	0	0	1	0	0	1	1
GPRC5B	ENST00000300571	merfish	1	0	0	0	0	0	0	1	0	0	0	1	0	0	0	0	0	0	1	0	0
GPRIN3	ENST00000609438	merfish	0	0	1	0	0	1	0	0	0	1	0	0	0	0	0	0	0	1	0	0	0
GPX3	ENST00000388825	merfish	0	0	0	0	0	1	0	1	0	0	1	0	1	0	0	0	0	0	0	0	0
GRAMD2B	ENST00000285689	merfish	0	0	0	0	0	0	0	0	0	0	0	0	1	0	1	0	0	0	1	0	1
GRIK4	ENST00000527524	merfish	0	0	0	0	0	0	0	1	0	1	0	0	1	0	1	0	0	0	0	0	0
GRM7	ENST00000486284	merfish	0	0	0	0	0	1	0	0	0	0	0	0	1	0	0	1	0	0	0	1	0
HCRTR2	ENST00000370862	merfish	0	1	0	0	1	0	0	0	0	0	0	1	0	0	0	0	0	0	0	0	1
HES1	ENST00000232424	merfish	0	1	0	0	0	1	0	0	0	0	0	0	1	0	0	0	1	0	0	0	0
HES5	ENST00000378453	merfish	0	0	1	0	0	0	0	0	0	0	0	0	0	0	0	1	0	0	0	1	1
HEY1	ENST00000354724	merfish	0	0	0	0	0	0	0	0	1	0	1	0	0	0	1	0	1	0	0	0	0
HOPX	ENST00000553379	merfish	0	0	1	0	1	0	0	0	1	0	1	0	0	0	0	0	0	0	0	0	0
HS3ST1	ENST00000002596	merfish	0	0	0	0	0	0	1	0	0	0	1	0	0	0	1	0	0	0	0	0	1
HS3ST4	ENST00000331351	merfish	0	0	1	1	1	0	1	0	0	0	0	0	0	0	0	0	0	0	0	0	0
HSPA12A	ENST00000369209	merfish	0	0	0	0	0	1	1	0	0	0	0	0	0	0	0	0	1	1	0	0	0
HTR2A	ENST00000542664	merfish	0	0	0	1	0	0	0	0	0	0	1	0	0	1	0	0	0	1	0	0	0
IGFBPL1	ENST00000377694	merfish	0	0	0	0	0	0	1	0	1	0	0	0	1	0	1	0	0	0	0	0	0
IGSF11	ENST00000354673	merfish	0	0	1	0	0	0	0	0	0	1	0	1	0	0	0	0	0	0	0	1	0
INPP4B	ENST00000509777	merfish	0	1	1	0	0	0	0	0	0	1	1	0	0	0	0	0	0	0	0	0	0
INSM1	ENST00000310227	merfish	0	0	0	0	1	0	0	1	0	0	0	1	0	0	0	0	0	0	0	1	0
ITGA2	ENST00000296585	merfish	0	0	0	0	1	0	0	1	0	0	1	0	0	0	0	0	0	1	0	0	0
ITGB5	ENST00000296181	merfish	1	0	0	0	0	0	0	1	0	0	0	0	1	0	0	0	0	0	0	0	1
ITPR1	ENST00000544951	merfish	0	1	0	0	0	0	0	0	1	0	0	1	0	0	0	1	0	0	0	0	0
KCNH5	ENST00000322893	merfish	1	0	0	0	1	0	0	0	0	0	0	0	1	0	0	0	0	0	0	1	0
KCNJ16	ENST00000589377	merfish	0	0	0	0	0	0	1	0	1	0	0	0	0	0	0	0	0	1	0	1	0
KCNJ6	ENST00000609713	merfish	0	0	0	0	0	0	1	0	1	0	0	0	0	0	0	1	0	0	0	0	1
KCNQ5	ENST00000370398	merfish	0	1	0	0	0	1	0	0	0	0	0	1	0	0	0	0	0	0	0	1	0
KCTD12	ENST00000377474	merfish	0	0	0	0	0	1	0	0	1	0	0	0	0	1	0	0	1	0	0	0	0
KDM5B	ENST00000367264	merfish	0	0	1	1	0	0	0	0	1	1	0	0	0	0	0	0	0	0	0	0	0
KIAA0319	ENST00000616673	merfish	0	0	1	0	0	0	0	0	1	0	0	0	0	0	0	0	1	0	0	0	1
KIF26B	ENST00000366518	merfish	0	0	0	0	0	0	0	1	0	1	0	0	0	0	0	0	0	0	1	0	1
KIF9-AS1	ENST00000429315	merfish	0	0	0	0	0	0	0	0	0	0	0	0	1	1	0	0	0	0	1	1	0
KITLG	ENST00000378535	merfish	0	1	0	0	0	0	1	0	0	0	0	0	1	0	0	0	0	0	1	0	0
KLHL1	ENST00000377844	merfish	0	0	0	0	0	0	0	1	0	1	0	0	0	1	0	1	0	0	0	0	0
KMT2E	ENST00000257745	merfish	0	1	0	0	1	0	0	0	1	0	0	0	0	0	0	0	1	0	0	0	0
KMT2E-AS1	ENST00000453677	merfish	1	0	0	0	0	0	0	0	0	1	0	1	0	0	0	0	0	0	0	0	1
KPTN	ENST00000338134	merfish	0	0	0	1	0	0	0	0	0	0	0	1	0	0	0	1	0	0	0	1	0
LAMP5	ENST00000246070	merfish	0	0	1	0	0	0	0	1	0	0	0	0	0	0	1	0	1	0	0	0	0
LGALS1	ENST00000215909	merfish	0	0	0	1	1	0	0	0	0	0	0	1	1	0	0	0	0	0	0	0	0
LGR6	ENST00000255432	merfish	0	0	1	0	0	0	1	0	0	0	0	0	0	1	0	0	0	1	0	0	0
LHX2	ENST00000488674	merfish	0	0	0	1	0	0	0	0	0	0	0	0	1	0	0	0	1	0	0	1	0
LHX6	ENST00000373754	merfish	0	0	0	0	0	0	0	0	1	1	0	0	0	0	0	0	1	1	0	0	0
LINC00271	ENST00000421378	merfish	1	0	0	0	0	1	0	0	0	0	0	0	0	1	0	1	0	0	0	0	0
LINC01089	ENST00000542933	merfish	0	1	0	0	0	0	0	0	1	0	0	0	0	0	0	0	0	1	0	0	1
LINC02593	ENST00000417705	merfish	0	0	0	0	1	0	1	0	0	1	0	1	0	0	0	0	0	0	0	0	0
LINGO1	ENST00000355300	merfish	1	0	0	0	0	0	0	0	1	0	1	0	0	0	0	0	0	1	0	0	0
LPAR1	ENST00000374431	merfish	1	0	0	0	0	0	0	0	0	0	0	0	0	1	0	0	0	1	1	0	0
LPL	ENST00000524029	merfish	0	0	0	0	0	1	0	0	0	0	1	0	0	0	0	0	0	1	0	1	0
LRATD2	ENST00000304916	merfish	0	0	0	0	0	0	0	0	0	1	1	1	0	1	0	0	0	0	0	0	0
LRP4	ENST00000378623	merfish	0	0	0	0	0	1	1	0	0	0	0	1	1	0	0	0	0	0	0	0	0
MCPH1	ENST00000519221	merfish	0	0	0	1	0	0	0	0	1	0	0	0	0	0	0	1	0	1	0	0	0
MEIS1	ENST00000409517	merfish	0	0	0	0	1	0	0	0	1	0	0	0	1	0	0	0	0	0	1	0	0
MET	ENST00000397752	merfish	0	0	1	1	0	0	0	0	0	0	0	0	0	0	0	0	0	0	1	1	0
MLIP	ENST00000502396	merfish	0	0	0	0	0	0	1	0	0	0	0	1	0	0	0	0	0	0	1	0	1
MOXD1	ENST00000367963	merfish	0	0	1	1	0	0	0	0	0	0	0	0	0	1	1	0	0	0	0	0	0
MSANTD2	ENST00000526629	merfish	0	0	1	1	0	0	0	0	0	0	1	1	0	0	0	0	0	0	0	0	0
MSL3	ENST00000312196	merfish	1	0	0	1	1	0	0	0	0	0	0	0	0	0	0	0	1	0	0	0	0
MT3	ENST00000561640	merfish	0	1	0	0	1	0	0	0	0	1	0	0	1	0	0	0	0	0	0	0	0
MYT1L	ENST00000407844	merfish	0	0	1	0	0	0	1	1	0	0	0	1	0	0	0	0	0	0	0	0	0
NAB2	ENST00000300131	merfish	0	0	0	0	1	0	0	0	0	0	0	0	0	1	0	0	0	1	0	0	1
NAPA-AS1	ENST00000593284	merfish	0	0	0	0	0	0	0	0	0	1	1	0	0	0	0	0	0	1	1	0	0
NDST4	ENST00000264363	merfish	0	0	1	0	0	0	0	1	0	0	0	0	0	0	0	1	0	1	0	0	0
NECTIN3	ENST00000485303	merfish	0	0	1	0	1	0	0	0	0	0	0	1	0	0	0	0	1	0	0	0	0
NEFM	ENST00000433454	merfish	0	1	0	0	0	0	0	0	1	0	1	0	0	0	0	0	0	0	1	0	0
NEUROD1	ENST00000295108	merfish	0	0	0	1	0	0	1	0	0	0	1	0	0	0	0	0	0	0	1	0	0
NEUROD2	ENST00000302584	merfish	0	0	0	0	0	0	0	0	0	1	0	0	0	0	0	1	0	0	1	1	0
NEUROD4	ENST00000242994	merfish	0	0	0	1	1	1	0	1	0	0	0	0	0	0	0	0	0	0	0	0	0
NEUROD6	ENST00000297142	merfish	0	0	1	1	0	0	0	0	0	0	0	0	0	0	0	0	1	1	0	0	0
NEUROG1	ENST00000314744	merfish	0	0	0	0	0	1	0	0	0	0	1	0	0	0	0	0	0	0	1	0	1
NEUROG2	ENST00000313341	merfish	0	0	0	0	1	0	0	1	0	0	0	0	1	0	0	1	0	0	0	0	0
NFIB	ENST00000543693	merfish	0	1	0	0	0	0	0	0	0	0	0	1	0	1	1	0	0	0	0	0	0
NHLH1	ENST00000302101	merfish	0	1	0	0	0	0	0	1	0	0	0	0	1	0	0	0	0	1	0	0	0
NIFK-AS1	ENST00000447668	merfish	1	0	0	0	0	0	0	1	0	1	0	0	0	0	0	0	0	1	0	0	0
NIPBL	ENST00000282516	merfish	0	0	0	0	0	0	0	0	0	0	0	1	0	0	0	1	1	0	0	0	1
NIPBL-DT	ENST00000649921	merfish	1	0	0	0	1	0	1	0	0	0	0	0	0	0	0	0	0	0	0	0	1
NKX2-1	ENST00000498187	merfish	1	0	0	0	0	0	0	1	0	0	1	0	0	0	1	0	0	0	0	0	0
NPNT	ENST00000504787	merfish	0	0	0	0	1	0	0	0	0	0	1	0	0	1	1	0	0	0	0	0	0
NPR3	ENST00000326958	merfish	0	0	1	0	0	0	0	0	0	1	0	0	0	1	0	0	0	0	0	0	1
NPY	ENST00000242152	merfish	0	0	0	0	0	1	0	0	0	0	0	1	0	0	1	1	0	0	0	0	0
NR2F1	ENST00000327111	merfish	0	1	0	0	0	0	1	0	0	1	0	0	0	0	0	0	0	0	0	0	1
NR2F1-AS1	ENST00000606188	merfish	0	0	1	0	0	0	1	0	0	0	1	0	0	0	0	0	1	0	0	0	0
NR4A2	ENST00000339562	merfish	0	0	0	0	1	0	1	0	0	0	1	0	1	0	0	0	0	0	0	0	0
NRN1	ENST00000244766	merfish	1	0	0	0	0	0	0	0	0	0	1	0	1	1	0	0	0	0	0	0	0
OPCML	ENST00000612177	merfish	0	0	1	0	0	0	0	1	0	0	0	0	1	0	0	0	0	0	1	0	0
PAPPA	ENST00000328252	merfish	0	0	0	0	0	0	0	0	0	1	0	1	0	0	1	0	1	0	0	0	0
PAX6	ENST00000639916	merfish	1	0	0	0	0	0	0	0	0	0	0	0	0	0	0	1	0	1	0	0	1
PAXBP1-AS1	ENST00000458479	merfish	0	1	0	0	0	0	0	1	0	0	0	0	0	1	0	0	0	0	1	0	0
PCAT6	ENST00000417262	merfish	0	0	0	0	0	0	1	0	0	1	0	0	0	0	1	0	0	1	0	0	0
PCCA	ENST00000376285	merfish	0	1	0	1	0	0	0	0	0	0	0	0	0	0	0	0	0	0	1	0	1
PCCA-DT	ENST00000612598	merfish	0	0	1	0	1	1	0	0	0	0	0	0	0	0	1	0	0	0	0	0	0
PCDH17	ENST00000377918	merfish	0	0	0	0	0	1	0	1	1	0	0	0	0	0	0	0	0	1	0	0	0
PDE1A	ENST00000435564	merfish	0	0	0	0	1	0	0	0	0	0	0	0	0	1	0	0	1	0	0	1	0
PENK	ENST00000314922	merfish	1	0	0	0	1	0	0	0	0	0	1	0	0	0	0	0	0	0	1	0	0
PEX5L	ENST00000392649	merfish	0	0	0	0	0	0	0	1	0	0	1	0	0	0	0	1	0	0	1	0	0
PMCHL2	ENST00000523548	merfish	0	0	1	0	0	0	0	0	0	1	0	0	1	0	0	0	1	0	0	0	0
POT1	ENST00000357628	merfish	1	0	0	0	0	0	0	0	0	0	0	1	0	0	1	0	0	0	0	1	0
POT1-AS1	ENST00000449642	merfish	0	1	0	0	0	0	1	0	0	0	0	0	0	1	0	1	0	0	0	0	0
POU3F4	ENST00000644024	merfish	0	1	0	0	0	0	0	1	0	0	0	0	0	0	0	1	0	0	0	1	0
PPP1R14C	ENST00000361131	merfish	0	1	0	0	0	0	0	0	0	0	1	0	0	1	0	0	1	0	0	0	0
PPP1R17	ENST00000342032	merfish	0	0	0	0	0	0	0	0	0	0	1	1	1	0	1	0	0	0	0	0	0
PPP3CA	ENST00000512215	merfish	1	1	1	0	1	0	0	0	0	0	0	0	0	0	0	0	0	0	0	0	0
PRSS12	ENST00000296498	merfish	0	0	0	0	0	0	1	0	1	0	0	1	0	1	0	0	0	0	0	0	0
PTK2B	ENST00000346049	merfish	1	0	1	0	0	0	0	0	0	0	0	0	0	0	0	0	1	0	1	0	0
PVALB	ENST00000417718	merfish	0	0	0	0	1	0	0	0	0	0	1	0	0	0	0	1	0	0	0	0	1
RAP1GAP	ENST00000374765	merfish	1	0	0	1	0	0	0	1	0	0	0	0	0	0	0	1	0	0	0	0	0
RASGRF2	ENST00000265080	merfish	1	0	0	0	0	0	0	0	1	0	0	0	0	1	0	0	0	0	0	0	1
RCAN3	ENST00000374395	merfish	0	0	0	0	0	0	0	0	1	0	1	0	0	1	0	1	0	0	0	0	0
RELN	ENST00000429186	merfish	0	0	1	1	0	0	0	1	0	0	0	0	0	0	0	0	0	0	0	0	1
RGS6	ENST00000402788	merfish	1	0	0	1	0	1	0	0	0	0	0	0	0	0	0	0	0	0	0	0	1
RHOJ	ENST00000316754	merfish	0	0	0	0	0	0	0	0	1	0	0	0	0	0	1	0	0	1	1	0	0
RORB	ENST00000376896	merfish	0	0	0	0	0	0	0	0	0	0	0	1	0	1	0	0	1	0	1	0	0
RORB-AS1	ENST00000417576	merfish	0	1	0	0	0	0	1	0	0	0	0	1	0	0	0	0	0	1	0	0	0
RSPO3	ENST00000356698	merfish	0	0	0	0	0	0	0	0	0	1	0	1	0	0	0	1	0	1	0	0	0
S100B	ENST00000291700	merfish	0	0	1	0	0	0	0	1	0	0	0	0	0	1	0	0	0	0	0	1	0
SAMD11	ENST00000341065	merfish	1	0	0	1	0	0	0	0	0	0	1	0	0	0	0	0	0	0	0	1	0
SAMD4A	ENST00000251091	merfish	0	0	0	0	0	0	0	0	0	0	0	0	1	0	1	0	0	1	0	1	0
SATB2	ENST00000614512	merfish	0	1	0	0	0	0	0	0	0	1	0	0	0	0	0	0	1	0	0	1	0
SCG2	ENST00000305409	merfish	0	0	0	0	0	0	0	0	1	0	1	1	0	0	0	0	0	0	0	0	1
SCN3B	ENST00000299333	merfish	0	0	1	0	1	0	0	1	0	1	0	0	0	0	0	0	0	0	0	0	0
SEMA3E	ENST00000427262	merfish	0	0	0	1	0	1	0	0	0	1	0	1	0	0	0	0	0	0	0	0	0
SERPINI1	ENST00000466865	merfish	0	0	0	1	1	0	0	0	0	0	0	0	0	0	0	0	0	1	1	0	0
SETD1B	ENST00000542440	merfish	0	0	1	0	0	1	0	0	1	0	0	0	0	0	0	1	0	0	0	0	0
SETD2	ENST00000409792	merfish	0	1	0	0	0	0	0	0	0	0	1	0	0	0	1	0	0	1	0	0	0
SETD5	ENST00000407969	merfish	0	0	0	0	0	0	0	0	1	1	1	0	1	0	0	0	0	0	0	0	0
SLC15A2	ENST00000489711	merfish	0	0	0	0	0	0	1	1	0	0	0	0	1	1	0	0	0	0	0	0	0
SLC17A6	ENST00000263160	merfish	1	1	0	0	0	0	1	1	0	0	0	0	0	0	0	0	0	0	0	0	0
SLC26A4	ENST00000460748	merfish	0	0	0	0	1	0	1	0	0	0	0	0	0	1	0	0	0	0	1	0	0
SLC35F2	ENST00000525815	merfish	1	0	1	0	0	0	0	0	0	1	0	0	0	0	1	0	0	0	0	0	0
SLCO1C1	ENST00000266509	merfish	1	1	0	0	0	0	0	0	1	1	0	0	0	0	0	0	0	0	0	0	0
SLITRK5	ENST00000325089	merfish	0	0	0	0	0	1	0	0	1	0	0	1	0	0	0	0	0	0	1	0	0
SLN	ENST00000305991	merfish	1	0	0	0	1	0	0	0	1	0	0	0	0	0	1	0	0	0	0	0	0
SMOC1	ENST00000381280	merfish	0	0	1	0	0	0	1	0	0	1	0	0	0	0	0	1	0	0	0	0	0
SORCS1	ENST00000622431	merfish	0	0	0	1	0	0	0	0	0	0	0	0	0	1	0	1	1	0	0	0	0
SOX1	ENST00000330949	merfish	0	0	0	1	0	0	0	0	1	0	0	0	0	1	0	0	0	0	0	1	0
SOX2	ENST00000325404	merfish	1	0	0	0	0	1	0	0	0	0	1	0	0	0	0	0	1	0	0	0	0
SOX2-OT	ENST00000498731	merfish	0	1	0	0	0	0	1	0	0	0	0	0	0	0	1	0	1	0	0	0	0
SOX5	ENST00000441133	merfish	0	0	0	0	0	0	0	0	0	1	0	0	0	1	1	0	0	0	1	0	0
SOX9	ENST00000245479	merfish	0	0	0	0	0	0	0	0	0	0	1	1	0	0	0	0	1	1	0	0	0
SP9	ENST00000394967	merfish	0	0	0	1	0	0	0	0	0	0	0	0	1	0	0	1	0	0	1	0	0
SPARCL1	ENST00000282470	merfish	0	0	0	0	1	0	0	0	0	1	0	0	0	0	0	0	1	0	1	0	0
SPOCK1	ENST00000282223	merfish	0	0	0	1	1	0	0	0	0	0	0	0	0	0	1	1	0	0	0	0	0
SRCAP	ENST00000262518	merfish	0	1	0	0	1	0	0	0	0	0	1	0	0	0	0	0	0	0	0	1	0
SRM	ENST00000376957	merfish	1	0	0	0	0	0	0	0	0	1	0	0	1	0	0	1	0	0	0	0	0
SST	ENST00000287641	merfish	0	0	0	0	0	0	0	0	0	0	1	0	1	0	0	0	1	0	1	0	0
ST18	ENST00000276480	merfish	0	0	1	0	0	1	0	0	0	0	1	0	0	1	0	0	0	0	0	0	0
ST7	ENST00000422922	merfish	0	0	0	0	0	0	1	0	0	0	0	0	0	1	0	0	1	0	0	0	1
ST7-AS1	ENST00000456775	merfish	0	0	0	0	0	0	0	0	0	0	0	1	0	1	0	0	0	1	0	1	0
STK32B	ENST00000282908	merfish	0	0	0	0	1	0	0	0	1	0	0	0	0	0	0	1	0	0	0	1	0
STOX1	ENST00000298596	merfish	0	1	0	0	0	1	0	0	0	1	0	0	0	0	0	1	0	0	0	0	0
SUSD4	ENST00000366878	merfish	0	0	1	0	0	1	0	0	0	0	0	1	0	0	0	0	0	0	0	0	1
SYBU	ENST00000528331	merfish	0	0	0	0	0	1	0	1	0	0	0	1	0	1	0	0	0	0	0	0	0
SYNJ1	ENST00000438952	merfish	1	0	0	0	0	0	1	0	0	0	0	1	0	0	0	0	1	0	0	0	0
SYT6	ENST00000607941	merfish	0	0	0	0	0	0	0	0	0	1	1	0	0	0	0	1	1	0	0	0	0
TAFA1	ENST00000478136	merfish	1	0	0	0	0	0	1	0	0	1	1	0	0	0	0	0	0	0	0	0	0
TAGLN2	ENST00000368097	merfish	1	1	0	0	0	0	0	0	0	0	0	0	0	1	0	0	0	0	0	1	0
TBR1	ENST00000389554	merfish	0	0	0	0	0	0	1	0	0	0	1	1	0	0	0	1	0	0	0	0	0
TCIM	ENST00000315792	merfish	0	0	1	0	0	0	0	0	0	0	0	1	0	0	1	0	0	1	0	0	0
THUMPD3-AS1	ENST00000522525	merfish	0	1	0	0	0	0	0	0	0	1	0	0	0	1	0	0	0	1	0	0	0
TKTL1	ENST00000369912	merfish	0	1	0	0	0	1	0	0	1	0	0	0	0	0	1	0	0	0	0	0	0
TLE4	ENST00000376544	merfish	0	1	0	0	1	1	0	0	0	0	0	0	0	0	0	0	0	1	0	0	0
TMEM163	ENST00000281924	merfish	0	0	0	0	1	0	0	0	0	0	0	0	1	0	0	0	1	0	0	0	1
TMOD1	ENST00000259365	merfish	0	0	0	0	0	0	0	1	0	0	1	0	0	1	0	0	0	0	0	0	1
TOX	ENST00000361421	merfish	0	1	1	0	0	0	0	0	0	0	0	0	0	0	0	1	1	0	0	0	0
TPBG	ENST00000543496	merfish	0	0	0	1	0	0	0	0	1	0	0	0	0	0	1	0	0	0	0	0	1
TRIM67	ENST00000444294	merfish	0	0	0	0	0	0	1	1	1	0	1	0	0	0	0	0	0	0	0	0	0
TRMT9B	ENST00000524591	merfish	1	0	0	0	0	1	0	0	0	0	0	1	0	0	0	0	0	1	0	0	0
TRNP1	ENST00000522111	merfish	0	0	0	0	0	0	0	0	0	0	0	0	0	0	0	1	1	1	0	1	0
TRPM3	ENST00000377110	merfish	0	0	0	0	0	0	1	0	1	1	0	0	0	0	0	0	0	0	1	0	0
TSHZ3	ENST00000240587	merfish	0	1	1	0	0	0	1	0	0	0	0	0	0	0	0	0	0	0	0	1	0
TTYH2	ENST00000269346	merfish	0	0	0	0	0	1	0	0	0	0	0	0	0	0	1	0	0	1	0	0	1
TUSC7	ENST00000477539	merfish	1	0	0	1	0	0	0	0	0	1	0	0	0	0	0	0	0	0	1	0	0
UNC5C	ENST00000610318	merfish	1	0	0	0	0	1	0	0	1	0	0	0	0	0	0	0	0	0	0	1	0
VAT1L	ENST00000302536	merfish	1	0	1	0	0	0	1	0	1	0	0	0	0	0	0	0	0	0	0	0	0
VIP	ENST00000367244	merfish	0	0	0	0	0	0	0	0	0	0	0	1	1	0	0	0	0	0	0	1	1
VSNL1	ENST00000295156	merfish	1	0	0	0	0	0	0	0	1	0	0	0	0	0	0	1	0	0	1	0	0
VSTM2L	ENST00000373461	merfish	0	0	0	0	0	0	0	1	1	0	0	0	0	0	0	1	1	0	0	0	0
WAC	ENST00000354911	merfish	1	0	0	0	1	0	0	1	0	0	0	0	0	1	0	0	0	0	0	0	0
WAC-AS1	ENST00000527986	merfish	1	0	0	0	0	0	1	0	0	0	0	0	0	0	1	0	0	0	1	0	0
WDFY3	ENST00000295888	merfish	0	0	0	1	0	0	0	0	0	0	0	1	0	1	0	0	0	0	0	0	1
WDFY3-AS2	ENST00000318186	merfish	0	1	0	0	0	0	0	0	0	1	0	1	0	0	0	0	0	0	1	0	0
YAP1	ENST00000282441	merfish	0	0	0	0	1	1	0	0	0	0	0	0	0	0	0	1	1	0	0	0	0
ZEB2	ENST00000409487	merfish	0	1	0	1	0	0	0	1	0	1	0	0	0	0	0	0	0	0	0	0	0
ZFPM2	ENST00000407775	merfish	0	0	0	0	0	0	0	1	0	0	0	1	0	0	1	0	0	0	0	0	1
