## Supplementary Tables 1-9 for "Spatial Single-cell Analysis Decodes Cortical Layer and Area Specification": Supplementary Table 4_Integrated cluster annotation.xlsx

### Sheet: Supplementary Table 4
H1	H1 Annotation	H2	H2 Annotation	H3	H3 Annotation
1	RG	1	RG1	1	oRG-1
				2	oRG-2
				3	vRG-early
				4	oRG-3
				5	oRG-4
		2	oRG1	6	oRG-5
				7	oRG-6
				8	oRG-7
				9	oRG-8
				10	oRG-9
		3	Astro-late1	11	Astro-late1
		4	tRG	12	vRG-early1
				13	tRG-early
				14	tRG-1
				15	tRG-2
				16	vRG-early2
		5	vRG-late	17	vRG-late1
				18	Astro-late2
				19	vRG-late2
				20	vRG-late3
				21	Astro-early
2	EN-ET	6	EN-ET-SP-early	22	EN-ET-SP-early1
				23	EN-ET-SP-early2
				24	EN-ET-SP-early3
				25	EN-ET-SP-early4
				26	EN-ET-SP-early5
		7	EN-ET-SP-P	27	EN-ET-SP-V1T1
				28	EN-ET-SP-P1
				29	EN-ET-SP-V1T2
				30	EN-ET-SP-P2
				31	EN-ET-SP-1
		8	EN-ET-L5/6	32	EN-ET-L5-1
				33	EN-ET-L6-A
				34	EN-ET-L6-P
				35	EN-ET-L5/6
				36	EN-ET-L6-V1
		9	EN-ET-L6-early	37	EN-ET-L6-early1
				38	EN-ET-L6-early2
				39	EN-ET-L6-early3
				40	EN-ET-L6-early4
				41	EN-ET-L6-early5
		10	EN-ET-SP	42	EN-ET-SP-A
				43	EN-ET-SP-2
				44	EN-ET-SP-3
				45	EN-ET-SP-4
				46	EN-ET-SP-5
3	IPC	11	IPC-oSVZ	47	IPC-oSVZ
		12	IPC-SVZ-1	48	IPC-SVZ-1
		13	IPC-iSVZ	49	IPC-iSVZ
		14	IPC-SVZ-2	50	IPC-SVZ-2
		15	IPC-VZ/SVZ	51	IPC-VZ/SVZ
4	EN-Mig	16	EN-IZ-1	52	EN-IZ-1
		17	EN-L2	53	EN-L2-1
				54	EN-L2-2
				55	EN-IZ-3
				56	EN-L2-3
				57	EN-L2-4
		18	EN-IZ-2	58	EN-IZ-2
		19	EN-oSVZ-1	59	EN-oSVZ-1
		20	En-oSVZ-2	60	EN-oSVZ-2
5	EN-IT	21	EN-IT-L6	61	EN-IT-L6-1
				62	EN-IT-L5/6-P
				63	EN-IT-L6-2
				64	EN-IT-L6-late
				65	EN-IT-L5-1
		22	EN-IT-L4	66	EN-IT-L3/4-P
				67	EN-IT-L3/4-P2
				68	EN-IT-L3-P
				69	EN-IT-L3/4-early
		23	EN-IT-L4/5	70	EN-IT-Hip
				71	EN-IT-L4/5-late
				72	EN-IT-L4-1
				73	EN-IT-L4/5-1
				74	EN-IT-L4/5-early
		24	EN-IT-L3/4	75	EN-IT-L3/4-1
				76	EN-IT-L4-late
				77	EN-IT-L4-A
				78	EN-IT-L4-V1
				79	EN-IT-L3/4-T
		25	EN-IT-L2/3	80	EN-IT-L2/3-A1
				81	EN-IT-L3-late
				82	EN-IT-L3-A
				83	EN-IT-L3-V1
				84	EN-IT-L2/3-A2
6	EC	26	EC	85	EC
7	Glia	27	Astro-1	86	Astro-1
				87	Astro-late3
				88	Astro-2
		28	OPC	89	OPC
8	IN	29	IN-SST	90	IN-SST1
				91	IN-SST2
				92	IN-SST3
				93	IN-SST4
				94	IN-SST-NPY
		30	IN-CGE	95	IN-CGE1
				96	IN-CGE2
				97	IN-CGE3
				98	IN-CGE4
				99	IN-CGE5
		31	INP-VZ/GE	100	INP-LGE1
				101	INP-VZ/GE1
				102	INP-LGE2
				103	INP-VZ
				104	INP-VZ/GE2
		32	IN-VZ/GE	105	IN-VZ/LGE1
				106	IN-VZ/LGE2
				107	IN-GE1
				108	IN-VIP-late
				109	IN-GE2
		33	IN-MGE	110	IN-MGE1
				111	IN-MGE2
				112	IN-MGE3
				113	IN-MGE4
				114	IN-MGE5
