## Supplementary Tables 1-9 for "Spatial Single-cell Analysis Decodes Cortical Layer and Area Specification": Supplementary Table 5_AP DEGs.xlsx

### Sheet: EN-IT-L2|3
gene	log_fold_change	pvals	pvals_adj
CPNE8	4.83596	0	0
CBLN2	4.51742	0	0
VSTM2L	4.19225	0	0
KCNH5	4.17776	0	0
STK32B	4.09825	0	0
SLN	3.67227	0	0
CYP26A1	3.39722	0	0
PCDH17	3.20961	0	0
KCNJ6	2.81556	0	0
SRM	2.72148	0	0
GNAL	2.59358	0	0
HSPA12A	2.45382	0	0
ADRA2A	2.33218	0	0
SCG2	2.31951	0	0
GRIK4	2.2965	0	0
KCNQ5	2.28433	0	0
NPR3	2.1123	0	0
SLC35F2	2.11099	0	0
SEMA3E	2.00278	0	0
NEUROD1	1.98932	0	0
B3GNT2	1.98367	0	0
SPOCK1	1.86715	0	0
PRSS12	1.83684	0	0
FSTL5	1.83622	0	0
POU3F4	1.82267	0	0
NEUROG2	1.82	0	0
TRMT9B	1.79767	0	0
SST	1.67911	0	0
CUX2	1.67706	0	0
C8orf34	1.61177	0	0
PENK	1.58262	0	0
ELMOD1	1.49435	0	0
PCCA	1.41096	0	0
GPRIN3	1.39262	0	0
GRM7	1.3633	0	0
HEY1	1.35887	0	0
INSM1	1.3536	0	0
GLRA3	1.32484	0	0
PAX6	1.30574	0	0
SMOC1	1.28756	0	0
ELOVL2-AS1	1.26785	0	0
TMOD1	1.22905	0	0
TOX	1.21774	0	0
ANGPTL1	1.19175	1.34e-156	2.7e-156
CALN1	1.18444	0	0
DPP3	1.17883	0	0
COL6A1	1.16504	0	0
DISP3	1.08469	0	0
ALDOC	1.06588	0	0
ELOVL2	1.05994	0	0
AHI1	1.03093	0	0
SOX2-OT	1.00257	2.66e-299	6.66e-299
RCAN3	1.00226	0	0
ITGB5	0.998245	4.56e-81	7.82e-81
E2F2	0.971943	8.88e-72	1.47e-71
NECTIN3	0.955371	0	0
TSHZ3	0.942678	0	0
AKR1C2	0.932389	0	0
CHST3	0.928775	1.94e-139	3.82e-139
KIF26B	0.923469	0	0
CAMK2B	0.91557	0	0
SOX1	0.910814	4.94e-197	1.07e-196
DNM2	0.876181	0	0
LAMP5	0.864706	4.01e-77	6.76e-77
CRYAB	0.817757	5.81e-209	1.27e-208
NDST4	0.810851	4.18e-161	8.54e-161
GPR85	0.799307	0	0
ITPR1	0.773868	0	0
PPP1R14C	0.753504	0	0
ST7	0.728974	0	0
FLJ20021	0.727738	2.21e-101	3.99e-101
KPTN	0.721455	9.25e-85	1.6e-84
ANKFN1	0.698535	1.89e-71	3.12e-71
NHLH1	0.691463	1.6e-57	2.47e-57
GABRB2	0.690069	0	0
BAZ2B	0.685863	0	0
KMT2E-AS1	0.667054	6.17e-59	9.64e-59
SERPINI1	0.663969	0	0
DENND2B	0.659342	9.59e-148	1.91e-147
SETD2	0.653894	0	0
TBR1	0.628376	0	0
PTK2B	0.626337	0	0
SYNJ1	0.624694	0	0
ASH1L-AS1	0.622951	1.43e-93	2.54e-93
CD82	0.622176	0	0
PDE1A	0.621111	0	0
HES1	0.619808	1.8e-37	2.62e-37
AC009506.1	0.616952	3.67e-171	7.66e-171
ZFPM2	0.615756	1.94e-296	4.81e-296
TRPM3	0.614642	7.31e-262	1.74e-261
SCN3B	0.614388	0	0
KCNJ16	0.613766	4.28e-63	6.83e-63
SOX2	0.604773	5.03e-228	1.13e-227
AKAP7	0.602297	1.23e-132	2.41e-132
FAM3C	0.600708	0	0
GAD2	0.594089	4.4e-131	8.52e-131
KMT2E	0.587854	0	0
FRG1	0.585288	1.46e-176	3.08e-176
CCN2	0.57983	1.05e-107	1.98e-107
EHMT1	0.576233	0	0
AC016065.1	0.570768	1.1e-127	2.12e-127
NIFK-AS1	0.569436	1.39e-245	3.24e-245
CBLN4	0.564127	1.86e-76	3.12e-76
WDFY3	0.554776	0	0
ZEB2	0.544743	0	0
TUSC7	0.538599	1.11e-63	1.78e-63
CSPG5	0.520196	0	0
SP9	0.51656	3.26e-165	6.7e-165
PAXBP1-AS1	0.510366	3.35e-213	7.45e-213
LINC00271	0.498427	1.34e-31	1.86e-31
CST3	0.493207	7.92e-197	1.71e-196
EOMES	0.491327	2.1e-17	2.61e-17
ALPK1	0.486935	8.54e-29	1.15e-28
ARHGAP5-AS1	0.486483	6.07e-103	1.11e-102
CLSTN2	0.475366	0	0
AP000866.1	0.473406	2.33e-61	3.69e-61
NKX2-1	0.471946	1.09e-27	1.44e-27
SETD1B	0.470384	2.06e-191	4.41e-191
LINGO1	0.469855	0	0
WAC-AS1	0.468813	0	0
MEIS1	0.468656	3.44e-91	6.04e-91
CACNA1E	0.460636	4.12e-107	7.73e-107
MT3	0.449742	5.52e-49	8.28e-49
KCTD12	0.443388	0	0
POT1	0.443079	4.68e-36	6.75e-36
GLB1L2	0.441302	1.75e-29	2.37e-29
LINC01089	0.438793	4.84e-238	1.11e-237
TPBG	0.437676	4.96e-28	6.62e-28
GPRC5B	0.424669	0	0
MOXD1	0.42437	1.03e-55	1.59e-55
CCDC144A	0.423071	2.23e-71	3.65e-71
VSNL1	0.421318	3.78e-174	7.93e-174
FAM182B	0.415141	4.58e-45	6.77e-45
LHX6	0.408255	4.45e-103	8.19e-103
IGSF11	0.408093	1.08e-124	2.06e-124
NAPA-AS1	0.40631	5.39e-94	9.63e-94
ARRDC1-AS1	0.399826	1.66e-102	3.03e-102
ST18	0.399605	1.69e-80	2.89e-80
ACSBG1	0.398649	1.82e-32	2.54e-32
GPX3	0.396178	1.84e-59	2.9e-59
AC008124.1	0.392428	4.9e-257	1.16e-256
THUMPD3-AS1	0.392124	2.04e-72	3.39e-72
GFAP	0.390783	1.38e-31	1.9e-31
YAP1	0.389538	8.32e-19	1.05e-18
PCCA-DT	0.377244	1.31e-69	2.13e-69
RSPO3	0.376109	0	0
VIP	0.368886	7.62e-33	1.07e-32
POT1-AS1	0.368284	2.48e-33	3.51e-33
MCPH1	0.354698	9.94e-43	1.46e-42
NEUROD4	0.351889	1.64e-34	2.34e-34
ST7-AS1	0.351022	7.44e-55	1.14e-54
SATB2	0.337962	0	0
ELAPOR1	0.335582	6.79e-91	1.18e-90
TRIM67	0.331975	0	0
NEUROG1	0.331571	5.45e-24	7.05e-24
KIF9-AS1	0.330069	2.71e-84	4.68e-84
HOPX	0.329423	3.12e-60	4.93e-60
COL19A1	0.325976	9.67e-47	1.44e-46
LPAR1	0.324834	2.5e-21	3.2e-21
CD38	0.323452	3.39e-14	4.17e-14
LINC02593	0.316785	7.1e-12	8.62e-12
SLCO1C1	0.31493	5.21e-23	6.71e-23
PVALB	0.312421	2.65e-32	3.69e-32
PCAT6	0.29548	1.82e-19	2.32e-19
MSANTD2	0.290557	8.62e-150	1.72e-149
ARID2	0.284131	3.27e-228	7.44e-228
STOX1	0.279143	4.36e-25	5.66e-25
NEUROD2	0.274333	0	0
FOXN4	0.273568	2.21e-49	3.36e-49
FXYD6	0.272465	0	0
VAT1L	0.271913	4.47e-47	6.68e-47
EEPD1	0.26057	1.37e-09	1.61e-09
TAGLN2	0.254021	8.1e-10	9.56e-10
LGALS1	0.244983	3.98e-10	4.76e-10
HCRTR2	0.233824	1.27e-10	1.53e-10
WDFY3-AS2	0.223891	1.22e-21	1.56e-21
TTYH2	0.218619	6.9e-27	9.04e-27
ASH1L	0.215938	6.41e-269	1.55e-268
CLASP1	0.214973	0	0
KDM5B	0.21139	2.23e-226	4.99e-226
MSL3	0.208579	1.06e-78	1.79e-78
CDH13	0.19854	2.43e-70	3.97e-70
AP002748.4	0.196794	3.27e-27	4.3e-27
CD9	0.196757	7.38e-05	8.42e-05
COL4A5	0.191791	9.65e-05	0.000109604
CRYM	0.188656	1.72e-29	2.35e-29
CRHR2	0.188149	2.73e-07	3.16e-07
SAMD11	0.185647	0.0007464	0.000838652
SUSD4	0.185337	1.24e-34	1.79e-34
HS3ST1	0.183066	1.9e-29	2.57e-29
MYT1L	0.182698	0	0
BCL11B	0.181987	8.38e-26	1.09e-25
CPEB2	0.179599	1.49e-105	2.76e-105
HES5	0.175925	6.37e-09	7.47e-09
CXCL14	0.166959	4.57e-14	5.59e-14
BACH2	0.161113	1.09e-189	2.33e-189
GLI3	0.157912	5.49e-06	6.32e-06
GLRA2	0.151325	1.85e-100	3.33e-100
SRCAP	0.147093	2.24e-07	2.6e-07
FRG1-DT	0.141542	0.00107697	0.00120556
WAC	0.132258	1.12e-131	2.18e-131
LGR6	0.13018	0.00253326	0.00280435
NIPBL	0.107097	2.54e-37	3.69e-37
RELN	0.100591	0.00325459	0.00356342
TRNP1	0.0967648	6.02e-14	7.34e-14
GRAMD2B	0.0961201	0.000681567	0.000768685
COL24A1	0.0879319	0.00806197	0.00873137
SLC15A2	0.0858578	0.00906037	0.00977737
HTR2A	0.0856682	0.000497945	0.000563711
CA12	0.0850873	0.0174713	0.0186527
CCDC175	0.0795779	0.0229458	0.0244104
COL4A6	0.0790779	0.0837776	0.088187
NAB2	0.0774715	4.4e-15	5.45e-15
ADAMTS5	0.0736755	0.00274612	0.00302881
AQP4	0.063506	0.10311	0.107406
DIO2	0.060817	0.00293648	0.00322691
NR2F1-AS1	0.0606865	0.0121804	0.0130972
FAM107A	0.0511346	0.00788355	0.00856907
CCN1	0.0476339	0.198904	0.204354
ATP2B4	0.0356915	0.0473048	0.0501464
RORB-AS1	0.0338928	0.348161	0.355266
SETD5	0.0318568	4.97e-07	5.74e-07
NPNT	0.0287768	0.102708	0.107361
DACH2	0.0283618	0.309332	0.316723
RHOJ	0.0183588	0.525345	0.532444
TCIM	0.0177242	0.193966	0.199965
PPP3CA	0.0105293	0.0940611	0.0986655
PEX5L	0.00372547	0.644923	0.649252
ANGPT2	-0.0037462	0.910224	0.910224
INPP4B	-0.00643063	0.839509	0.842317
PMCHL2	-0.0260004	0.631812	0.638194
NR4A2	-3.27174	0	0
GPR37L1	-0.0313643	0.498385	0.506832
CFTR	-0.0553765	0.0759708	0.0802509
NPY	-2.89415	0	0
EGR2	-0.0683059	0.105862	0.109892
ACTN2	-2.60843	0	0
EML6	-0.0820438	0.12769	0.132093
NEFM	-2.46969	0	0
SLC26A4	-2.13897	0	0
SOX9	-1.93452	0	0
MET	-1.6574	0	0
OPCML	-1.59577	0	0
SORCS1	-1.52371	0	0
IGFBPL1	-1.52311	0	0
UNC5C	-1.40499	0	0
FEZF2	-1.21406	0	0
NEUROD6	-1.14477	0	0
KLHL1	-1.14342	0	0
RASGRF2	-1.13027	0	0
RGS6	-1.07051	0	0
TAFA1	-1.04119	0	0
NR2F1	-1.01664	0	0
FOXP1	-0.96343	0	0
SYBU	-0.840885	0	0
SLC17A6	-0.829546	3.09e-240	7.13e-240
ITGA2	-0.784312	1.27e-211	2.81e-211
LHX2	-0.77376	0	0
NFIB	-0.77341	0	0
RAP1GAP	-0.736979	0	0
ANTXR2	-0.716986	3.4e-158	6.89e-158
FBXO32	-0.673236	0	0
HS3ST4	-0.642424	2.23e-272	5.44e-272
RORB	-0.633631	0	0
TLE4	-0.578563	8.04e-265	1.93e-264
FOXP2	-0.509845	7.79e-114	1.48e-113
MLIP	-0.486106	1.32e-58	2.04e-58
NRN1	-0.474302	4.43e-278	1.09e-277
ARFGEF3	-0.470868	0	0
COL25A1	-0.466162	1.13e-66	1.82e-66
AC093249.6	-0.464022	2.07e-33	2.94e-33
ETV1	-0.441881	0	0
TKTL1	-0.411468	7.66e-30	1.05e-29
LPL	-0.391679	0	0
KIAA0319	-0.377321	1.89e-305	4.77e-305
SLITRK5	-0.313679	0	0
PAPPA	-0.289865	1.2e-14	1.48e-14
NIPBL-DT	-0.254543	6.44e-250	1.51e-249
BEST3	-0.248354	4.62e-10	5.5e-10
LRP4	-0.243539	3.5e-11	4.22e-11
FGFBP3	-0.238875	1e-169	2.07e-169
CNTN2	-0.235708	2.9e-52	4.42e-52
LRATD2	-0.226167	4.75e-28	6.36e-28
PPP1R17	-0.212984	1.53e-11	1.85e-11
SOX5	-0.198058	2.73e-106	5.08e-106
SAMD4A	-0.171306	1.93e-17	2.42e-17
ANOS1	-0.164487	6.93e-10	8.22e-10
B3GALT2	-0.162893	1.01e-91	1.77e-91
EMX1	-0.160804	1.29e-27	1.7e-27
TMEM163	-0.158546	8.12e-41	1.19e-40
AGT	-0.153354	1.14e-07	1.33e-07
SYT6	-0.143028	8.63e-19	1.09e-18
S100B	-0.132277	0.00150994	0.00168395
ADAMTSL3	-0.115328	2.06e-18	2.58e-18
KITLG	-0.101737	9.41e-33	1.32e-32
SPARCL1	-0.0963718	0.0046952	0.00512203
ARHGAP5	-0.0898664	3.48e-49	5.24e-49
GABRG3	-0.0794118	0.0149765	0.0160463
GABRA5	-0.0616379	3.96e-05	4.54e-05
CUX1	-0.0305579	0.00242826	0.00269806

### Sheet: EN-IT-L4
gene	log_fold_change	pvals	pvals_adj
STK32B	2.57099	0	0
SEMA3E	2.22289	0	0
ADRA2A	1.5071	0	0
TRPM3	1.46579	0	0
PCDH17	1.30938	0	0
CPNE8	1.28118	0	0
GLRA3	1.16913	0	0
CBLN2	1.16133	0	0
NEUROG2	1.13462	0	0
COL6A1	1.0931	0	0
ADAMTSL3	1.09276	0	0
SOX5	0.960275	0	0
TRNP1	0.92219	0	0
CBLN4	0.883953	4.74e-257	1.18e-256
TBR1	0.878167	0	0
ADAMTS5	0.877644	3.87e-293	1.05e-292
TRMT9B	0.835512	0	0
ELOVL2	0.833645	0	0
CFTR	0.828229	4.06e-170	9.15e-170
GPR85	0.823807	0	0
PRSS12	0.800535	0	0
RSPO3	0.778453	0	0
KCNQ5	0.768389	0	0
SLN	0.768114	9.48e-271	2.47e-270
COL25A1	0.7068	0	0
SLC35F2	0.687623	0	0
TLE4	0.683808	2.44e-288	6.54e-288
NIPBL-DT	0.679554	0	0
BCL11B	0.673552	1.43e-262	3.64e-262
ZEB2	0.654379	0	0
LRATD2	0.647705	0	0
TMOD1	0.632529	0	0
HSPA12A	0.615035	0	0
CD82	0.61418	3.13e-300	8.53e-300
ST7-AS1	0.613238	3.47e-160	7.55e-160
NEUROD4	0.585871	8.89e-103	1.64e-102
ELMOD1	0.583567	0	0
NEFM	0.578969	0	0
AKR1C2	0.578362	4.49e-133	9.1e-133
AC009506.1	0.578277	6.11e-140	1.26e-139
SERPINI1	0.572035	1.16e-269	3e-269
ARHGAP5-AS1	0.554817	6.15e-138	1.26e-137
RCAN3	0.55281	0	0
SYT6	0.552161	5.78e-226	1.41e-225
SRM	0.543511	0	0
CRYAB	0.541236	3.57e-127	6.96e-127
HEY1	0.533024	0	0
B3GNT2	0.528156	0	0
MSL3	0.50431	0	0
LPL	0.488783	0	0
NAPA-AS1	0.474214	7.39e-133	1.49e-132
MSANTD2	0.469106	0	0
B3GALT2	0.464371	0	0
GNAL	0.457331	0	0
ITPR1	0.449092	1.68e-228	4.13e-228
COL24A1	0.442601	1.38e-45	2.2e-45
NECTIN3	0.421671	0	0
SLCO1C1	0.411466	2.59e-36	3.97e-36
NEUROD6	0.407387	0	0
CDH13	0.395978	8.98e-268	2.3e-267
MOXD1	0.363467	3.99e-36	6.04e-36
LINC02593	0.350706	1.84e-13	2.42e-13
SATB2	0.350652	0	0
ELOVL2-AS1	0.350476	2.27e-55	3.72e-55
MYT1L	0.335161	0	0
SST	0.334657	9.07e-69	1.53e-68
POU3F4	0.332785	5.12e-31	7.57e-31
LHX2	0.330727	0	0
CLASP1	0.329232	0	0
PEX5L	0.329026	0	0
FEZF2	0.323859	1.74e-217	4.15e-217
KIF26B	0.314884	2.28e-188	5.23e-188
AP002748.4	0.305339	5.42e-53	8.84e-53
C8orf34	0.304431	3.74e-103	6.92e-103
ARHGAP5	0.301914	0	0
NIPBL	0.300948	1.3e-225	3.15e-225
BACH2	0.28206	0	0
GLRA2	0.277963	5.42e-192	1.25e-191
NEUROD1	0.271255	6.51e-86	1.15e-85
KDM5B	0.26517	1.62e-285	4.31e-285
NEUROD2	0.259295	0	0
BAZ2B	0.247728	8.52e-105	1.59e-104
CNTN2	0.24509	7.39e-61	1.23e-60
POT1-AS1	0.241869	1.85e-14	2.48e-14
ITGA2	0.227693	2.8e-16	3.84e-16
ASH1L-AS1	0.217583	2.8e-10	3.54e-10
FAM3C	0.217359	1.33e-156	2.85e-156
AC016065.1	0.216266	2.34e-19	3.29e-19
KMT2E	0.198418	4.91e-112	9.32e-112
DACH2	0.195618	3.46e-13	4.5e-13
ARID2	0.188737	1.32e-86	2.34e-86
TRIM67	0.182617	5.16e-147	1.1e-146
AKAP7	0.180069	2.82e-14	3.76e-14
KIF9-AS1	0.178905	5.15e-33	7.72e-33
ARFGEF3	0.173265	1.49e-168	3.33e-168
CPEB2	0.172273	8.12e-80	1.42e-79
VIP	0.169194	3.2e-08	3.97e-08
GPX3	0.164644	2.13e-13	2.77e-13
RELN	0.160104	2.67e-07	3.23e-07
SETD5	0.157775	3.6e-131	7.15e-131
FGFBP3	0.154944	6.43e-78	1.11e-77
VSTM2L	0.151989	3.05e-37	4.71e-37
DISP3	0.150703	1.45e-07	1.77e-07
ALPK1	0.146069	0.00188942	0.00214707
THUMPD3-AS1	0.140488	2.15e-10	2.72e-10
PCCA	0.138247	2.39e-34	3.6e-34
CCDC144A	0.136639	8.48e-10	1.06e-09
GRM7	0.134484	1.62e-32	2.41e-32
HCRTR2	0.129482	0.000286762	0.000330879
CLSTN2	0.115905	1.67e-47	2.68e-47
NIFK-AS1	0.11555	7.98e-11	1.02e-10
WAC	0.114281	3.68e-91	6.56e-91
CHST3	0.103923	0.0117592	0.0129697
BEST3	0.0980849	0.0172865	0.0189961
FOXN4	0.0950203	1.04e-07	1.27e-07
NFIB	0.0880025	9.19e-25	1.33e-24
CACNA1E	0.0878073	1.24e-05	1.46e-05
TAFA1	0.0805914	3.41e-48	5.5e-48
PVALB	0.0775241	0.00186769	0.00213044
ACTN2	0.0726959	7.07e-16	9.65e-16
ASH1L	0.0640311	9.57e-24	1.37e-23
GLB1L2	0.0608853	0.124078	0.131532
ELAPOR1	0.0588157	6.89e-05	8.01e-05
INPP4B	0.0585567	0.0402142	0.0435532
PAX6	0.0515127	0.0111003	0.0122882
TKTL1	0.050525	0.127944	0.135152
AC008124.1	0.0385377	0.00110292	0.00126289
WDFY3	0.0328295	7.17e-06	8.54e-06
SRCAP	0.0317806	0.268365	0.281502
PCAT6	0.0265324	0.429141	0.443939
ST7	0.0221459	0.00996887	0.0111592
SETD2	0.0212064	0.0338793	0.0369593
COL19A1	0.0179037	0.403147	0.418492
E2F2	0.0143983	0.794787	0.797445
CCN2	0.0136868	0.616366	0.633252
POT1	0.0136579	0.712631	0.719829
GRAMD2B	0.0120002	0.667771	0.681399
PAXBP1-AS1	0.00568012	0.722534	0.727383
PTK2B	-0.00340652	0.679939	0.691464
PMCHL2	-0.00820375	0.876064	0.876064
PPP1R14C	-0.0146164	0.0383156	0.0416474
CRHR2	-0.0159611	0.692527	0.701886
NEUROG1	-0.0166854	0.58386	0.601917
PAPPA	-0.0186206	0.634176	0.649326
DPP3	-0.0236613	0.109209	0.11618
ST18	-0.024248	0.254089	0.267462
PPP1R17	-0.0275719	0.338296	0.352392
AGT	-0.0281335	0.293187	0.306468
EHMT1	-0.0300996	0.0106389	0.0118209
ARRDC1-AS1	-0.0328207	0.089473	0.0955228
TOX	-0.0413156	0.0075249	0.00845494
SMOC1	-0.0461364	0.0421903	0.0455291
KIAA0319	-0.053977	1.72e-10	2.18e-10
RHOJ	-0.0612788	0.0236482	0.0258921
INSM1	-0.0635477	0.000410264	0.000471568
DNM2	-0.075195	2.47e-05	2.9e-05
CRYM	-0.0786101	5.18e-08	6.4e-08
FRG1-DT	-0.0825717	0.056534	0.0605722
IGSF11	-0.0862723	1.89e-06	2.28e-06
CCDC175	-0.0864157	0.00627108	0.00707265
FRG1	-0.0882352	6.04e-05	7.05e-05
EML6	-0.0942556	0.0524892	0.05644
MCPH1	-0.102621	0.000166832	0.000193241
LGR6	-0.103472	0.0101985	0.0113738
LINC01089	-0.108478	7.73e-15	1.04e-14
CALN1	-0.122572	1.42e-94	2.56e-94
CD38	-0.122971	0.00281193	0.00318332
GPRIN3	-0.124199	1.15e-51	1.87e-51
ACSBG1	-0.129659	3.95e-05	4.63e-05
MEIS1	-0.131469	4.81e-06	5.75e-06
WAC-AS1	-0.131559	5.19e-39	8.19e-39
KCNH5	-0.164909	0	0
WDFY3-AS2	-0.167731	5.14e-12	6.65e-12
CCN1	-0.174354	7.92e-08	9.74e-08
CA12	-0.174587	7.57e-06	8.98e-06
HOPX	-0.183192	4.94e-23	6.99e-23
ATP2B4	-0.186369	2.49e-38	3.89e-38
COL4A6	-0.189033	3.17e-06	3.8e-06
TUSC7	-0.197233	6.06e-11	7.81e-11
KCNJ16	-0.211411	1.33e-10	1.7e-10
GAD2	-0.216514	1.09e-18	1.53e-18
LHX6	-0.217631	4.13e-29	6.05e-29
HS3ST1	-0.220116	3.65e-23	5.19e-23
GRIK4	-0.220479	1.4e-19	1.97e-19
CUX1	-0.220859	2.99e-107	5.65e-107
NKX2-1	-0.223443	2.12e-08	2.64e-08
NDST4	-0.225793	4.41e-15	5.99e-15
COL4A5	-0.243803	1.94e-07	2.36e-07
AP000866.1	-0.259106	1.09e-23	1.56e-23
KMT2E-AS1	-0.259201	6.41e-10	8.05e-10
SETD1B	-0.282583	1.16e-68	1.94e-68
KPTN	-0.284338	3.15e-14	4.18e-14
ZFPM2	-0.287429	3.14e-83	5.51e-83
SYBU	-0.29165	0	0
ANKFN1	-0.292011	2.72e-14	3.65e-14
ANOS1	-0.293667	2.22e-38	3.48e-38
NPR3	-0.299801	3.49e-36	5.32e-36
EEPD1	-0.304062	2.11e-13	2.76e-13
SPOCK1	-0.3134	0	0
FXYD6	-0.316508	0	0
SP9	-0.317681	1.36e-60	2.25e-60
LINC00271	-0.324334	1.32e-16	1.82e-16
EMX1	-0.326472	8.73e-107	1.64e-106
ANGPT2	-0.331507	1.9e-28	2.77e-28
SCN3B	-0.344563	0	0
TTYH2	-0.344807	1.07e-59	1.77e-59
PENK	-0.345336	1.93e-116	3.7e-116
KLHL1	-0.34885	0	0
NHLH1	-0.349122	4.75e-17	6.6e-17
ANGPTL1	-0.366555	3.4e-14	4.5e-14
AHI1	-0.370465	0	0
SAMD11	-0.38303	2.41e-16	3.32e-16
FLJ20021	-0.390778	3.11e-30	4.58e-30
NPNT	-0.403627	0	0
SYNJ1	-0.405754	0	0
ETV1	-0.417198	0	0
GLI3	-0.442868	5.67e-37	8.73e-37
FOXP1	-0.445331	0	0
TMEM163	-0.449049	0	0
SLITRK5	-0.454433	0	0
LINGO1	-0.455084	0	0
TCIM	-0.461638	1.79e-250	4.45e-250
TSHZ3	-0.463793	0	0
AC093249.6	-0.463834	1.08e-37	1.68e-37
PPP3CA	-0.464839	0	0
NAB2	-0.474057	0	0
MET	-0.474088	4.51e-102	8.25e-102
SORCS1	-0.484199	8.18e-98	1.49e-97
KCNJ6	-0.507856	0	0
PDE1A	-0.509611	1.94e-262	4.88e-262
SLC26A4	-0.511472	3.54e-75	6.06e-75
SCG2	-0.522213	0	0
RORB	-0.523033	0	0
HTR2A	-0.532232	2.26e-166	4.99e-166
ANTXR2	-0.544784	7.6e-121	1.47e-120
OPCML	-0.546131	0	0
CYP26A1	-0.573216	4.8e-171	1.09e-170
IGFBPL1	-0.585838	0	0
KCTD12	-0.589428	0	0
EOMES	-0.594832	2.77e-28	4.02e-28
KITLG	-0.595982	0	0
SOX9	-0.599732	0	0
NR2F1-AS1	-0.607148	4.38e-168	9.74e-168
PCCA-DT	-0.616009	9.39e-207	2.18e-206
HES5	-0.617319	1.57e-128	3.1e-128
ITGB5	-0.61839	3.45e-32	5.12e-32
STOX1	-0.624258	2.42e-143	5.07e-143
YAP1	-0.634313	4.26e-47	6.79e-47
LRP4	-0.643519	1.66e-72	2.82e-72
CUX2	-0.659256	0	0
LPAR1	-0.666584	1.34e-142	2.8e-142
NRN1	-0.675829	0	0
FAM182B	-0.684082	1.11e-162	2.43e-162
EGR2	-0.700513	1.09e-75	1.88e-75
VAT1L	-0.717258	0	0
SLC15A2	-0.719603	1.39e-132	2.78e-132
GABRG3	-0.738469	0	0
DENND2B	-0.753296	2.2e-211	5.19e-211
LAMP5	-0.754179	6.83e-69	1.16e-68
NR4A2	-0.758174	3.06e-283	8.05e-283
SUSD4	-0.763114	0	0
SOX2-OT	-0.765478	6.49e-158	1.4e-157
CXCL14	-0.802138	0	0
RAP1GAP	-0.805015	0	0
SOX1	-0.81823	6.19e-146	1.31e-145
SOX2	-0.819631	0	0
FSTL5	-0.82197	0	0
S100B	-0.847971	2.21e-127	4.34e-127
GPR37L1	-0.902501	1.84e-94	3.31e-94
GPRC5B	-0.91118	0	0
CSPG5	-0.917693	0	0
SAMD4A	-0.980842	0	0
HES1	-1.03964	3.1e-117	5.96e-117
CD9	-1.0952	1.16e-136	2.37e-136
LGALS1	-1.10114	5.94e-210	1.39e-209
FOXP2	-1.14116	0	0
TPBG	-1.18134	1.44e-223	3.46e-223
CAMK2B	-1.2061	0	0
NR2F1	-1.21087	0	0
GABRB2	-1.21491	0	0
NPY	-1.22549	0	0
RORB-AS1	-1.23342	0	0
DIO2	-1.23612	0	0
FBXO32	-1.24486	0	0
ALDOC	-1.27646	0	0
HS3ST4	-1.29581	0	0
UNC5C	-1.33984	0	0
CST3	-1.35111	0	0
MT3	-1.36133	0	0
TAGLN2	-1.39672	0	0
GFAP	-1.58206	0	0
FAM107A	-1.59438	0	0
SLC17A6	-1.61691	0	0
RGS6	-1.67598	0	0
RASGRF2	-1.88275	0	0
AQP4	-2.13688	0	0
GABRA5	-2.2804	0	0
VSNL1	-2.3812	0	0
MLIP	-2.46743	0	0
SPARCL1	-2.64565	0	0

### Sheet: EN-IT-L5|6
gene	log_fold_change	pvals	pvals_adj
SERPINI1	2.05895	0	0
FEZF2	1.71513	0	0
BCL11B	1.60513	0	0
GLRA2	1.59126	0	0
CPNE8	1.56027	0	0
PDE1A	1.34468	0	0
TRPM3	1.30336	0	0
RGS6	1.25767	0	0
SORCS1	1.21669	0	0
TLE4	1.06513	0	0
NFIB	1.03675	0	0
CRYM	0.98855	0	0
ETV1	0.980871	0	0
NPR3	0.975585	9.27e-228	2.44e-227
IGFBPL1	0.932743	0	0
KIF26B	0.923004	0	0
STK32B	0.818465	9.19e-157	2.03e-156
VSNL1	0.781845	0	0
SOX1	0.707466	3.13e-58	5.46e-58
PRSS12	0.705248	1.16e-134	2.43e-134
GAD2	0.701972	1.28e-96	2.52e-96
KCNJ6	0.625354	1.44e-169	3.31e-169
CUX2	0.589627	2.59e-205	6.42e-205
TRMT9B	0.586072	0	0
SEMA3E	0.551098	0	0
TOX	0.515188	2.58e-207	6.46e-207
LHX6	0.511831	8.89e-90	1.74e-89
POT1-AS1	0.501175	9.77e-49	1.62e-48
NR4A2	0.490224	6.04e-130	1.24e-129
RELN	0.479735	1.62e-27	2.41e-27
GABRB2	0.468899	4e-269	1.16e-268
TMOD1	0.455832	1.89e-144	4.06e-144
CA12	0.349036	2.66e-16	3.59e-16
SPARCL1	0.341831	6.39e-17	8.75e-17
PEX5L	0.32081	0	0
SOX2	0.308584	7.54e-36	1.18e-35
INSM1	0.30421	1.7e-32	2.65e-32
SST	0.280949	6.72e-23	9.65e-23
NEUROD1	0.269156	4.13e-25	6.01e-25
SOX2-OT	0.249785	2.95e-13	3.83e-13
MOXD1	0.221583	3.21e-10	3.89e-10
CXCL14	0.189558	2.15e-10	2.63e-10
GPR37L1	0.184792	0.00103043	0.00114918
ALDOC	0.168396	8.25e-14	1.08e-13
NEUROD2	0.155781	5.59e-116	1.13e-115
LAMP5	0.155387	0.0112585	0.0121494
ZFPM2	0.130434	6.22e-11	7.71e-11
TPBG	0.114699	0.0326782	0.0348877
MEIS1	0.106371	0.00498524	0.00541874
HCRTR2	0.105555	0.000995391	0.00111842
CRHR2	0.10183	0.039977	0.0425287
KCNJ16	0.0809127	0.0890294	0.0933875
GLI3	0.0796536	0.0598915	0.0632656
CUX1	0.0762406	1.51e-06	1.75e-06
PCDH17	0.0736484	3.07e-08	3.63e-08
S100B	0.0611451	0.194921	0.201642
SP9	0.0580866	0.0224211	0.0241087
SMOC1	0.035149	0.161497	0.167644
PAPPA	0.0288151	0.565806	0.575396
POU3F4	0.021219	0.611261	0.617436
HES5	0.0196101	0.599838	0.607944
PPP1R17	0.0188256	0.631564	0.635803
YAP1	0.0114507	0.845505	0.845505
SYT6	-0.0139589	0.404942	0.416036
CD9	-0.0190968	0.736187	0.738649
GRIK4	-0.0282573	0.428835	0.43908
SUSD4	-0.0372405	0.0300573	0.0322043
ANGPTL1	-0.0472079	0.493781	0.503858
SRM	-0.0622865	1.81e-07	2.13e-07
COL24A1	-0.0641202	0.0681253	0.0717109
HS3ST1	-0.0663885	0.00460716	0.00504434
LINC02593	-0.0706814	0.220831	0.22766
RORB	-0.0742102	5.54e-13	7.1e-13
GABRA5	-0.0755902	1.72e-06	2e-06
NDST4	-0.0758182	0.0478623	0.0507374
SLC35F2	-0.0760675	3.18e-05	3.6e-05
LGALS1	-0.0787345	0.115083	0.119878
NIPBL-DT	-0.0791336	5.65e-13	7.21e-13
AQP4	-0.0830953	0.0917191	0.0958736
TSHZ3	-0.0935518	2.2e-21	3.12e-21
KITLG	-0.101773	1.09e-12	1.39e-12
MT3	-0.105691	0.00644887	0.00698434
OPCML	-0.109545	1.68e-43	2.73e-43
TTYH2	-0.109558	3.15e-05	3.58e-05
NEFM	-0.117318	2.84e-70	5.14e-70
ANGPT2	-0.119373	0.00218776	0.00241297
SLC15A2	-0.125983	0.00193025	0.0021368
HS3ST4	-0.126211	1.89e-17	2.6e-17
DACH2	-0.139975	4.93e-05	5.56e-05
TAGLN2	-0.14708	0.00231856	0.00254786
CNTN2	-0.152298	1.01e-15	1.35e-15
GLRA3	-0.156703	2.32e-11	2.88e-11
MET	-0.159829	8.05e-07	9.39e-07
FAM107A	-0.165183	1.1e-14	1.44e-14
GRAMD2B	-0.172784	1.93e-06	2.23e-06
CHST3	-0.173444	0.00127743	0.00141936
EML6	-0.184089	0.00476854	0.00520205
ST7-AS1	-0.18486	4.76e-09	5.73e-09
NKX2-1	-0.186773	0.00102468	0.00114702
DIO2	-0.189095	3.65e-13	4.72e-13
WAC-AS1	-0.211149	6.17e-58	1.07e-57
SOX5	-0.213448	3.37e-114	6.75e-114
CPEB2	-0.216315	3.47e-81	6.55e-81
ATP2B4	-0.224065	6.4e-51	1.08e-50
PAX6	-0.228374	3.07e-10	3.73e-10
GLB1L2	-0.234039	1.01e-05	1.16e-05
TKTL1	-0.237317	2.61e-08	3.1e-08
GPRIN3	-0.237745	1.13e-118	2.3e-118
WAC	-0.243736	9.65e-262	2.76e-261
SOX9	-0.244943	4.31e-60	7.61e-60
ASH1L-AS1	-0.245214	2.89e-08	3.43e-08
CST3	-0.255834	6.37e-28	9.56e-28
KDM5B	-0.261033	3.43e-195	8.36e-195
RHOJ	-0.263713	4.47e-13	5.76e-13
TCIM	-0.263892	1.7e-50	2.84e-50
CLASP1	-0.28207	0	0
DENND2B	-0.286235	2.02e-16	2.74e-16
BACH2	-0.292697	0	0
GPX3	-0.292855	1.04e-18	1.44e-18
POT1	-0.302743	9.48e-11	1.17e-10
LRP4	-0.309547	2.3e-11	2.87e-11
CFTR	-0.309559	2.91e-15	3.85e-15
NEUROD4	-0.309704	7.27e-16	9.78e-16
VIP	-0.313919	4.13e-15	5.44e-15
COL19A1	-0.318764	7.07e-27	1.04e-26
EOMES	-0.325077	1.31e-05	1.5e-05
NHLH1	-0.328336	1.71e-08	2.05e-08
COL4A5	-0.333616	7.47e-09	8.97e-09
ITGB5	-0.334514	1.77e-05	2.02e-05
ARID2	-0.337555	8.87e-175	2.06e-174
VAT1L	-0.340792	2.03e-84	3.91e-84
FAM3C	-0.349726	5.54e-250	1.54e-249
PCAT6	-0.352102	8.62e-16	1.15e-15
WDFY3-AS2	-0.352734	5.5e-29	8.3e-29
EEPD1	-0.353366	7.44e-11	9.19e-11
ST7	-0.355549	4.49e-222	1.16e-221
E2F2	-0.355924	3.58e-07	4.19e-07
VSTM2L	-0.359159	2.26e-72	4.14e-72
NIPBL	-0.360332	9.96e-212	2.51e-211
EGR2	-0.361788	1.36e-11	1.72e-11
MYT1L	-0.364675	0	0
CD38	-0.368804	5.1e-12	6.46e-12
AKR1C2	-0.370431	7.04e-31	1.09e-30
FLJ20021	-0.37735	2.12e-15	2.82e-15
ALPK1	-0.381703	1.7e-10	2.08e-10
CBLN4	-0.382802	3.15e-20	4.41e-20
TUSC7	-0.387189	3.58e-22	5.12e-22
SETD2	-0.391225	7.55e-196	1.86e-195
SETD5	-0.391988	0	0
DPP3	-0.392247	1.74e-75	3.26e-75
AGT	-0.394814	4.39e-27	6.49e-27
ACSBG1	-0.405591	7.63e-20	1.07e-19
ADAMTS5	-0.410726	1.25e-40	1.99e-40
HES1	-0.414273	1.92e-11	2.41e-11
PPP3CA	-0.420142	0	0
SLCO1C1	-0.421397	6.64e-21	9.35e-21
MCPH1	-0.426834	3.26e-31	5.07e-31
FRG1	-0.441242	1.46e-55	2.5e-55
MLIP	-0.457927	5.06e-72	9.21e-72
GFAP	-0.460005	1.53e-30	2.35e-30
RORB-AS1	-0.46352	9.17e-22	1.3e-21
CDH13	-0.466664	7.32e-195	1.77e-194
INPP4B	-0.472883	1.72e-30	2.63e-30
NAB2	-0.474054	0	0
AC016065.1	-0.475109	2.26e-47	3.73e-47
NRN1	-0.478416	2.79e-214	7.09e-214
PCCA-DT	-0.481274	2.83e-64	5.09e-64
FXYD6	-0.483411	0	0
CRYAB	-0.486306	4.09e-50	6.82e-50
CLSTN2	-0.486413	0	0
FOXN4	-0.495341	6.17e-89	1.2e-88
HTR2A	-0.496368	1.43e-60	2.54e-60
LINC00271	-0.499208	1.99e-19	2.76e-19
SRCAP	-0.500156	4.38e-39	6.92e-39
KMT2E	-0.50183	0	0
EHMT1	-0.502023	3.48e-238	9.4e-238
ST18	-0.505234	6.64e-75	1.24e-74
ASH1L	-0.507025	0	0
KPTN	-0.508967	2.11e-23	3.04e-23
LRATD2	-0.516224	3.76e-159	8.35e-159
KCTD12	-0.517446	0	0
AKAP7	-0.524571	1.24e-55	2.14e-55
NIFK-AS1	-0.530295	1.44e-115	2.89e-115
BAZ2B	-0.53488	4.7e-264	1.36e-263
HSPA12A	-0.543473	4.35e-279	1.28e-278
LPAR1	-0.544056	3.23e-43	5.21e-43
ANKFN1	-0.546168	5.19e-24	7.52e-24
WDFY3	-0.556957	0	0
PMCHL2	-0.562354	1.86e-16	2.53e-16
SETD1B	-0.567239	4.15e-160	9.37e-160
ELAPOR1	-0.567506	1.27e-155	2.77e-155
MSL3	-0.576841	0	0
NEUROD6	-0.579191	0	0
DISP3	-0.584267	1.19e-42	1.91e-42
FRG1-DT	-0.592585	3.83e-26	5.61e-26
STOX1	-0.593027	9.11e-60	1.6e-59
ELMOD1	-0.593752	0	0
TBR1	-0.599881	0	0
LGR6	-0.604581	7.78e-30	1.18e-29
NEUROG1	-0.610667	3.39e-45	5.53e-45
AC009506.1	-0.611731	1.87e-85	3.62e-85
ITGA2	-0.616091	2.93e-83	5.55e-83
C8orf34	-0.621592	2.25e-280	6.69e-280
AC093249.6	-0.625095	2.41e-41	3.85e-41
MSANTD2	-0.626194	0	0
ARHGAP5	-0.630804	0	0
PPP1R14C	-0.635091	0	0
LINGO1	-0.635464	0	0
ANTXR2	-0.638517	1.07e-74	1.97e-74
CACNA1E	-0.63907	5.04e-138	1.06e-137
ARRDC1-AS1	-0.641835	3.45e-138	7.33e-138
PENK	-0.642604	3.51e-182	8.3e-182
CYP26A1	-0.65654	1.3e-134	2.71e-134
TRNP1	-0.656678	0	0
KMT2E-AS1	-0.657656	2.47e-30	3.75e-30
SYNJ1	-0.659643	0	0
CCN1	-0.660807	2.21e-54	3.77e-54
B3GNT2	-0.661764	0	0
FAM182B	-0.67599	1.27e-72	2.34e-72
NAPA-AS1	-0.678602	6.07e-151	1.32e-150
AC008124.1	-0.684318	0	0
NECTIN3	-0.685463	0	0
GNAL	-0.690646	0	0
SLC17A6	-0.692383	1.06e-96	2.11e-96
THUMPD3-AS1	-0.693704	2.03e-134	4.2e-134
NPY	-0.69922	3.55e-241	9.67e-241
IGSF11	-0.701403	2.71e-178	6.35e-178
GABRG3	-0.70631	2.67e-159	5.97e-159
AP000866.1	-0.709798	2.34e-84	4.47e-84
PTK2B	-0.711922	0	0
PAXBP1-AS1	-0.711962	8.53e-228	2.26e-227
CCDC175	-0.712143	2.12e-61	3.79e-61
BEST3	-0.717048	8.08e-47	1.33e-46
PCCA	-0.726136	0	0
KIF9-AS1	-0.726347	2.17e-255	6.08e-255
HOPX	-0.74038	2.27e-163	5.17e-163
SCN3B	-0.747429	0	0
RASGRF2	-0.747911	1.76e-255	4.97e-255
NR2F1-AS1	-0.748294	7.58e-146	1.64e-145
AP002748.4	-0.748591	1.02e-185	2.44e-185
TRIM67	-0.764987	0	0
TAFA1	-0.770237	0	0
SAMD11	-0.776299	9.26e-28	1.38e-27
NEUROG2	-0.776319	0	0
DNM2	-0.779614	2.4e-219	6.16e-219
ZEB2	-0.791013	0	0
CD82	-0.796041	3.48e-296	1.06e-295
FOXP2	-0.810846	0	0
RCAN3	-0.811035	0	0
B3GALT2	-0.817279	0	0
EMX1	-0.832227	0	0
CCDC144A	-0.833542	2.53e-166	5.8e-166
AHI1	-0.836481	0	0
COL4A6	-0.848622	1.64e-50	2.76e-50
HEY1	-0.891402	0	0
COL6A1	-0.901571	0	0
NR2F1	-0.914082	0	0
ANOS1	-0.924143	1.53e-294	4.59e-294
FSTL5	-0.92539	0	0
ARHGAP5-AS1	-0.950699	9.97e-243	2.74e-242
CCN2	-0.952593	1.72e-222	4.48e-222
KCNH5	-0.959551	0	0
CALN1	-0.962984	0	0
TMEM163	-0.971763	0	0
PVALB	-0.975657	1.54e-182	3.66e-182
GPR85	-0.993988	0	0
CAMK2B	-1.00503	0	0
ELOVL2-AS1	-1.04194	9.36e-233	2.51e-232
CSPG5	-1.05048	0	0
ADRA2A	-1.06823	0	0
RAP1GAP	-1.08374	0	0
SATB2	-1.09646	0	0
FOXP1	-1.09939	0	0
SYBU	-1.14656	0	0
ELOVL2	-1.17688	0	0
LINC01089	-1.17788	0	0
KLHL1	-1.20359	0	0
GPRC5B	-1.21977	0	0
KIAA0319	-1.24352	0	0
SAMD4A	-1.2892	0	0
ARFGEF3	-1.29608	0	0
LPL	-1.30864	0	0
ITPR1	-1.33072	0	0
NPNT	-1.37528	0	0
RSPO3	-1.39188	0	0
SCG2	-1.39279	0	0
FBXO32	-1.43635	0	0
FGFBP3	-1.45367	0	0
SLN	-1.54483	0	0
LHX2	-1.57795	0	0
SLITRK5	-1.63637	0	0
CBLN2	-1.69287	0	0
SPOCK1	-1.72808	0	0
GRM7	-1.79461	0	0
COL25A1	-1.88289	0	0
ADAMTSL3	-2.43489	0	0
KCNQ5	-2.63465	0	0
UNC5C	-2.70708	0	0
ACTN2	-2.99999	0	0
SLC26A4	-5.79087	0	0

### Sheet: EN-ET-L5|6
gene	log_fold_change	pvals	pvals_adj
CBLN2	2.81655	0	0
PCDH17	2.37322	0	0
HSPA12A	2.36755	0	0
FSTL5	2.0315	0	0
KCNJ6	1.90337	0	0
RASGRF2	1.90136	0	0
VAT1L	1.87048	0	0
VSTM2L	1.68502	0	0
STK32B	1.62723	0	0
SEMA3E	1.59586	0	0
GRIK4	1.57025	0	0
SLC35F2	1.54427	0	0
PTK2B	1.50975	0	0
HCRTR2	1.44672	0	0
TPBG	1.40787	0	0
SPARCL1	1.21326	8.8e-287	3.11e-286
PCCA	1.19005	0	0
CLSTN2	1.18148	0	0
CBLN4	1.17372	5.54e-279	1.89e-278
GFAP	1.13977	1.58e-303	5.71e-303
GPRC5B	1.10125	0	0
NEUROD1	1.09774	0	0
SLN	1.03945	0	0
CSPG5	1.02095	0	0
ALDOC	1.00781	0	0
AHI1	0.985662	0	0
KIAA0319	0.974193	0	0
C8orf34	0.951609	0	0
PENK	0.942329	0	0
HS3ST1	0.903713	0	0
GABRB2	0.893176	0	0
KCNQ5	0.874085	0	0
CNTN2	0.854567	0	0
CPNE8	0.814831	1.13e-228	3.5e-228
AQP4	0.813267	1.76e-112	4.08e-112
CCN2	0.811572	1.58e-272	5.26e-272
FAM107A	0.80632	0	0
ATP2B4	0.80157	0	0
LRP4	0.796567	9.22e-131	2.25e-130
IGSF11	0.782323	4.09e-283	1.41e-282
DENND2B	0.774991	5.07e-185	1.42e-184
ELOVL2-AS1	0.771544	6.72e-175	1.87e-174
MT3	0.762314	4.04e-132	9.95e-132
CAMK2B	0.748528	0	0
SMOC1	0.745487	0	0
SPOCK1	0.737432	0	0
LGR6	0.736683	2.04e-76	4.34e-76
SST	0.725767	9.76e-215	2.96e-214
MLIP	0.689663	2.09e-303	7.47e-303
LAMP5	0.686729	4.2e-40	7.07e-40
HOPX	0.677094	4.49e-161	1.19e-160
CYP26A1	0.635713	0	0
CST3	0.629512	2.12e-195	6.18e-195
CRYAB	0.628304	1.18e-114	2.8e-114
PPP1R14C	0.626774	0	0
GLRA3	0.618462	3.02e-213	9.05e-213
SUSD4	0.617305	0	0
ELMOD1	0.610934	0	0
COL25A1	0.608892	1.68e-203	4.93e-203
TRMT9B	0.606419	0	0
RAP1GAP	0.606031	0	0
ITPR1	0.592797	3.64e-103	8.33e-103
NPNT	0.589002	3.14e-144	8.05e-144
SLITRK5	0.583836	0	0
SYNJ1	0.579921	0	0
NEUROG2	0.578904	1.11e-268	3.67e-268
ANKFN1	0.578732	3.4e-41	5.87e-41
ADAMTSL3	0.575182	3.85e-260	1.24e-259
TMEM163	0.571882	0	0
AKAP7	0.565226	4.16e-100	9.46e-100
HES1	0.565145	1.1e-27	1.75e-27
AKR1C2	0.563226	8.92e-91	2.01e-90
SOX2	0.541309	6.03e-152	1.57e-151
TMOD1	0.537046	6.46e-242	2.06e-241
SCG2	0.527375	6.61e-234	2.07e-233
DNM2	0.526359	7.38e-149	1.91e-148
SOX1	0.5251	4.04e-55	7.58e-55
HS3ST4	0.524135	0	0
PAX6	0.520855	3.02e-56	5.78e-56
CD82	0.497937	7.44e-165	2.01e-164
NEUROD4	0.497731	6.72e-56	1.28e-55
ARFGEF3	0.491434	0	0
COL24A1	0.484962	2.14e-68	4.42e-68
NDST4	0.470123	5.74e-44	1.02e-43
SOX2-OT	0.469727	1.17e-56	2.25e-56
RCAN3	0.467229	1.67e-172	4.61e-172
TOX	0.460732	0	0
HEY1	0.442385	2.33e-210	6.93e-210
PRSS12	0.437249	5.26e-85	1.15e-84
HES5	0.436091	1.77e-47	3.21e-47
E2F2	0.432907	1.05e-16	1.53e-16
SCN3B	0.43079	0	0
ANOS1	0.412613	2.4e-58	4.71e-58
CHST3	0.40004	6.87e-23	1.06e-22
NHLH1	0.399679	1.19e-18	1.76e-18
DPP3	0.393062	2.4e-109	5.55e-109
ADAMTS5	0.387063	1.66e-40	2.81e-40
GPX3	0.383158	1.26e-45	2.25e-45
PCCA-DT	0.370256	7.69e-63	1.55e-62
LGALS1	0.367695	1.56e-16	2.25e-16
SAMD4A	0.364434	6.74e-85	1.47e-84
COL19A1	0.358362	3.11e-53	5.8e-53
ELOVL2	0.355529	0	0
INPP4B	0.353123	1.11e-20	1.68e-20
CACNA1E	0.341141	8.8e-74	1.85e-73
COL6A1	0.340732	8.84e-58	1.72e-57
FAM182B	0.338688	2.92e-27	4.6e-27
KIF9-AS1	0.338382	6e-83	1.3e-82
KMT2E-AS1	0.335129	1.74e-11	2.38e-11
FOXP2	0.329073	0	0
GRM7	0.323847	6.52e-32	1.06e-31
KCNJ16	0.321489	4.64e-17	6.76e-17
LINC00271	0.316583	3e-13	4.16e-13
ANGPT2	0.313153	8.46e-21	1.28e-20
KPTN	0.311124	1.37e-14	1.93e-14
LINGO1	0.30997	0	0
CCDC144A	0.308783	4.58e-41	7.85e-41
NKX2-1	0.300447	1.69e-10	2.26e-10
GNAL	0.300267	0	0
ITGB5	0.297147	9.5e-06	1.15e-05
POU3F4	0.292994	5.91e-15	8.48e-15
STOX1	0.292176	1.31e-22	2.02e-22
EOMES	0.288594	2.18e-06	2.68e-06
SAMD11	0.284542	7.67e-06	9.35e-06
S100B	0.274047	5.7e-14	7.96e-14
SLC17A6	0.272756	6.95e-12	9.56e-12
AC016065.1	0.267842	1.66e-23	2.59e-23
CCN1	0.266552	6.03e-15	8.61e-15
DIO2	0.263888	5.31e-34	8.85e-34
TRNP1	0.263495	5.87e-69	1.22e-68
GLB1L2	0.260338	4.32e-11	5.82e-11
LPAR1	0.255684	3.11e-12	4.29e-12
FLJ20021	0.255489	1.36e-11	1.87e-11
AGT	0.253284	3.76e-18	5.5e-18
ELAPOR1	0.249328	2.21e-49	4.04e-49
YAP1	0.248108	4.13e-09	5.48e-09
KCTD12	0.246445	0	0
BAZ2B	0.243196	2.64e-82	5.66e-82
NEUROG1	0.239549	4.06e-11	5.48e-11
GPR37L1	0.23861	1.97e-10	2.62e-10
SP9	0.23739	6.68e-30	1.08e-29
SATB2	0.224654	3.11e-266	1.01e-265
SERPINI1	0.223882	1.86e-58	3.68e-58
GPR85	0.220522	1.3e-41	2.25e-41
SLCO1C1	0.219554	8.11e-07	1.02e-06
ZFPM2	0.218039	1.09e-112	2.56e-112
PAXBP1-AS1	0.21738	2.11e-33	3.45e-33
AC009506.1	0.209177	3.28e-14	4.61e-14
LHX6	0.207877	6.79e-23	1.06e-22
AC093249.6	0.200767	1.38e-07	1.79e-07
CD9	0.19977	8.96e-07	1.12e-06
NECTIN3	0.196505	2.45e-87	5.44e-87
ACSBG1	0.196385	4.3e-08	5.61e-08
TRIM67	0.184742	2.83e-113	6.68e-113
CCDC175	0.181016	3.92e-07	4.94e-07
TUSC7	0.176805	2.84e-08	3.72e-08
TTYH2	0.176231	7.96e-20	1.19e-19
NEFM	0.17347	1.68e-170	4.57e-170
TKTL1	0.166066	2.7e-07	3.43e-07
MCPH1	0.164781	2.09e-07	2.68e-07
PVALB	0.163673	5.31e-09	7.01e-09
CUX1	0.156988	1.8e-31	2.92e-31
BEST3	0.1551	0.000381166	0.000446679
AP000866.1	0.154015	1.9e-07	2.45e-07
MYT1L	0.154013	9.83e-187	2.78e-186
COL4A6	0.153959	0.00232244	0.00266948
DISP3	0.151504	8.74e-05	0.000104455
SRM	0.149402	1.87e-49	3.45e-49
GAD2	0.146313	8.15e-08	1.06e-07
LINC02593	0.143737	0.000220188	0.000261092
NAPA-AS1	0.136806	2.92e-11	3.96e-11
WDFY3	0.133199	1.24e-63	2.52e-63
WAC-AS1	0.131905	1.02e-33	1.68e-33
SYT6	0.120937	8.54e-47	1.54e-46
SETD2	0.117039	1.34e-28	2.15e-28
CALN1	0.114624	2.07e-46	3.71e-46
ST7-AS1	0.114353	1.8e-06	2.23e-06
MSANTD2	0.113308	5.16e-19	7.67e-19
EMX1	0.111195	4.37e-14	6.12e-14
ASH1L-AS1	0.111129	0.00152353	0.00176471
MSL3	0.10788	4.25e-19	6.34e-19
CXCL14	0.107147	1.22e-05	1.48e-05
ANGPTL1	0.102992	0.0547494	0.0599446
FAM3C	0.102846	6.4e-43	1.12e-42
PPP3CA	0.102327	6.93e-62	1.39e-61
PCAT6	0.0982617	0.00511446	0.00583399
PPP1R17	0.0977972	0.000887284	0.00103173
FRG1	0.095739	3.28e-05	3.95e-05
NIFK-AS1	0.0930403	3.8e-07	4.82e-07
FRG1-DT	0.0917933	0.0397058	0.0439547
TAGLN2	0.0824905	0.0545154	0.0599071
GLI3	0.0794048	0.010944	0.0123429
AP002748.4	0.0785887	0.00026507	0.000313074
ALPK1	0.0616894	0.208812	0.223727
HTR2A	0.0602166	0.0218902	0.0243225
CUX2	0.0512829	0.00282524	0.00323501
TCIM	0.0506256	0.000288352	0.000339238
PMCHL2	0.0504631	0.425786	0.443527
SLC15A2	0.0480413	0.101138	0.110332
SLC26A4	0.044717	0.21634	0.230968
RHOJ	0.0442039	0.156638	0.169644
POT1	0.0435209	0.22212	0.236298
EHMT1	0.0433037	0.000448486	0.000523525
RELN	0.039583	0.333949	0.351525
EML6	0.0361307	0.474974	0.489664
COL4A5	0.0236706	0.578967	0.594829
EEPD1	0.0193829	0.640259	0.653325
FOXN4	0.0193273	0.344659	0.361531
CD38	0.013007	0.756116	0.76119
AC008124.1	0.0116131	0.371349	0.38817
GRAMD2B	0.00938778	0.735572	0.743002
NR2F1-AS1	0.00655118	0.797502	0.800169
KMT2E	0.00610031	0.474463	0.489664
DACH2	0.0056969	0.837876	0.837876
SETD1B	-0.00671427	0.689819	0.701511
THUMPD3-AS1	-0.0077099	0.732147	0.742041
ACTN2	-0.0165178	0.319064	0.337039
EGR2	-0.0232355	0.586635	0.60065
ADRA2A	-0.0262449	0.0492713	0.0543433
RORB-AS1	-0.0275373	0.455129	0.472452
ARHGAP5-AS1	-0.0337093	0.1878	0.201935
LRATD2	-0.0341063	0.00912824	0.0103339
FXYD6	-0.0361478	6.76e-15	9.61e-15
MEIS1	-0.0407041	0.22504	0.238558
SRCAP	-0.0424621	0.183306	0.197812
PAPPA	-0.0573472	0.15162	0.164804
CA12	-0.0625936	0.0122586	0.0137224
RSPO3	-0.0651501	2.92e-06	3.58e-06
TBR1	-0.0677909	7.77e-56	1.47e-55
CFTR	-0.079881	0.0115709	0.013001
INSM1	-0.0885174	0.000217764	0.000259242
ST18	-0.0897755	1.88e-06	2.32e-06
VSNL1	-0.0914206	7.91e-25	1.24e-24
SYBU	-0.0949304	7.05e-41	1.2e-40
MET	-0.0959626	0.0020002	0.00230792
CRHR2	-0.0962073	0.00723069	0.00821669
FBXO32	-0.0975016	1.22e-06	1.51e-06
SETD5	-0.0976496	2.41e-43	4.23e-43
VIP	-0.099329	0.0126772	0.0141382
WDFY3-AS2	-0.107355	4.48e-05	5.37e-05
ZEB2	-0.111322	1.06e-132	2.64e-132
GABRA5	-0.116878	1.86e-18	2.73e-18
CPEB2	-0.119766	5.61e-34	9.3e-34
ARRDC1-AS1	-0.123011	5.52e-09	7.26e-09
TSHZ3	-0.139167	1.63e-119	3.92e-119
CDH13	-0.139832	1.51e-21	2.29e-21
NIPBL	-0.142845	5.87e-50	1.09e-49
RGS6	-0.144696	3.42e-61	6.79e-61
MOXD1	-0.146439	2.41e-07	3.08e-07
WAC	-0.157163	7.7e-161	2.03e-160
ASH1L	-0.160452	2.13e-132	5.29e-132
CLASP1	-0.167421	1.07e-161	2.86e-161
LINC01089	-0.194552	5.62e-35	9.42e-35
KCNH5	-0.199159	3.5e-22	5.35e-22
ST7	-0.205805	1.16e-143	2.94e-143
NRN1	-0.213265	1.12e-57	2.16e-57
ARHGAP5	-0.220675	9.15e-286	3.19e-285
KDM5B	-0.229376	1.95e-240	6.14e-240
NIPBL-DT	-0.231419	6.67e-137	1.68e-136
OPCML	-0.236033	4.96e-307	1.82e-306
GLRA2	-0.24245	6.94e-187	1.98e-186
NPR3	-0.256252	1.67e-67	3.42e-67
KIF26B	-0.257918	1.86e-89	4.17e-89
GPRIN3	-0.25897	8.79e-273	2.96e-272
PEX5L	-0.262975	0	0
NR4A2	-0.265019	5.88e-75	1.24e-74
SOX9	-0.271119	7.34e-64	1.5e-63
NPY	-0.285397	1.54e-43	2.72e-43
ARID2	-0.289126	1.43e-194	4.11e-194
ITGA2	-0.312119	4.32e-28	6.89e-28
FOXP1	-0.370442	0	0
TLE4	-0.382256	0	0
NAB2	-0.40223	0	0
IGFBPL1	-0.469467	0	0
UNC5C	-0.471004	3.44e-124	8.33e-124
TRPM3	-0.533625	0	0
BCL11B	-0.541497	0	0
NEUROD6	-0.554179	0	0
BACH2	-0.56883	0	0
ANTXR2	-0.579295	9.1e-87	2.01e-86
NR2F1	-0.584781	0	0
POT1-AS1	-0.635096	6.51e-215	1.99e-214
FEZF2	-0.641246	0	0
SOX5	-0.645859	0	0
NEUROD2	-0.652272	0	0
PDE1A	-0.652488	0	0
CRYM	-0.661783	0	0
B3GALT2	-0.715758	0	0
KLHL1	-0.735723	0	0
ETV1	-0.749679	0	0
B3GNT2	-0.765155	0	0
LHX2	-0.7735	0	0
NFIB	-0.796109	0	0
FGFBP3	-0.807019	0	0
KITLG	-0.847668	0	0
GABRG3	-0.86734	0	0
TAFA1	-0.903733	0	0
RORB	-1.29042	0	0
LPL	-1.40397	0	0
SORCS1	-1.40477	0	0

### Sheet: EN-ET-SP
gene	log_fold_change	pvals	pvals_adj
HCRTR2	5.09443	0	0
NR4A2	4.88629	0	0
MLIP	2.69064	0	0
CYP26A1	2.42629	0	0
ST18	2.42186	0	0
STK32B	2.42084	0	0
UNC5C	2.20394	0	0
SLC26A4	2.14765	0	0
ADRA2A	2.11407	0	0
NPR3	1.72008	0	0
SATB2	1.55355	0	0
GABRA5	1.5338	0	0
CCN2	1.5286	0	0
COL19A1	1.42764	0	0
NR2F1	1.18632	0	0
KCNJ6	0.965884	0	0
NR2F1-AS1	0.94599	0	0
GLRA2	0.944559	0	0
PCDH17	0.863448	0	0
CALN1	0.85775	0	0
HTR2A	0.857423	7.97e-196	1.98e-195
TSHZ3	0.748135	0	0
NEUROG2	0.66327	5.96e-139	1.39e-138
TPBG	0.646703	5.9e-75	1.17e-74
GPRIN3	0.626128	0	0
VSTM2L	0.620445	8.18e-235	2.21e-234
EGR2	0.521672	4.67e-33	7.12e-33
GABRG3	0.514447	3.46e-245	9.53e-245
CBLN4	0.510613	3.18e-56	5.61e-56
CLSTN2	0.463359	0	0
FSTL5	0.459543	0	0
GPR85	0.457889	1.1e-120	2.44e-120
CA12	0.457491	5.24e-97	1.11e-96
CDH13	0.425058	3.14e-86	6.41e-86
CBLN2	0.404194	3.42e-216	8.85e-216
HEY1	0.38278	1.92e-137	4.4e-137
FBXO32	0.370326	2.87e-31	4.29e-31
YAP1	0.341276	3.69e-15	4.82e-15
TOX	0.319326	7.46e-112	1.62e-111
LHX2	0.303212	2.82e-49	4.7e-49
KCTD12	0.292425	0	0
GLRA3	0.287597	3.42e-41	5.37e-41
ARFGEF3	0.271448	3.58e-248	9.93e-248
NRN1	0.259394	8.66e-60	1.58e-59
GLB1L2	0.256624	3.08e-11	3.76e-11
LHX6	0.25399	4.47e-20	6.15e-20
SERPINI1	0.226429	4.06e-51	6.87e-51
ITPR1	0.222735	6.35e-10	7.68e-10
EMX1	0.211689	4.73e-54	8.2e-54
CRYAB	0.198807	2.02e-11	2.48e-11
SRCAP	0.166966	1.32e-06	1.54e-06
LINC01089	0.134695	7.55e-17	1.02e-16
NIPBL-DT	0.134338	1.62e-33	2.47e-33
SLITRK5	0.130723	6.3e-98	1.36e-97
B3GALT2	0.118527	1.75e-65	3.27e-65
PPP1R14C	0.113151	1.13e-10	1.37e-10
CPEB2	0.0980952	8.46e-15	1.1e-14
NFIB	0.0969436	5.08e-67	9.71e-67
E2F2	0.0897675	0.119596	0.125591
ARID2	0.0823557	2.3e-13	2.88e-13
SLN	0.0772275	0.0278908	0.030098
INPP4B	0.0759085	0.0767013	0.0813088
SLCO1C1	0.0630581	0.282173	0.289904
COL6A1	0.0417507	0.11973	0.125591
TBR1	0.0416145	1.29e-18	1.76e-18
GRM7	0.0414845	0.317791	0.325383
ANTXR2	0.04021	0.224	0.231724
CUX2	0.0396026	0.0436777	0.0467975
IGFBPL1	0.0274404	0.00981616	0.010787
TAGLN2	0.0219822	0.584015	0.593913
POU3F4	0.00622674	0.89862	0.901625
MEIS1	-0.00431388	0.917269	0.917269
RSPO3	-0.0101689	0.698926	0.705985
TAFA1	-0.0115485	0.70741	0.712158
SYBU	-0.017037	0.0582891	0.0622303
DENND2B	-0.0187676	0.431423	0.440228
NIPBL	-0.0206418	0.0589594	0.0627228
WDFY3	-0.0220451	0.011846	0.0129701
FRG1-DT	-0.0244519	0.612392	0.620668
KMT2E	-0.0320614	0.000913506	0.00102258
CPNE8	-0.042457	0.23832	0.24569
LPAR1	-0.050817	0.169508	0.176571
SOX2-OT	-0.0512098	0.126203	0.131919
SCG2	-0.053339	0.0184959	0.0201773
CLASP1	-0.0649376	3.86e-19	5.29e-19
KMT2E-AS1	-0.0695682	0.195016	0.202439
RORB-AS1	-0.084776	0.0314849	0.0338548
HS3ST4	-0.0880928	2.29e-50	3.86e-50
PCAT6	-0.0889692	0.0248755	0.026941
AGT	-0.0898261	0.00552634	0.00609522
ALPK1	-0.0929162	0.0953367	0.100708
KCNJ16	-0.0953783	0.0230454	0.0250493
WDFY3-AS2	-0.102752	0.000775527	0.000871378
ASH1L	-0.105099	5.09e-47	8.25e-47
AC009506.1	-0.105559	0.000449064	0.000506464
WAC	-0.109106	1.63e-58	2.91e-58
KDM5B	-0.111934	3.15e-43	5.02e-43
ARHGAP5	-0.114136	7.28e-55	1.27e-54
SOX1	-0.11615	0.00133654	0.00149057
ASH1L-AS1	-0.125999	0.00173799	0.00192398
GNAL	-0.126414	3.83e-76	7.67e-76
STOX1	-0.133126	2.8e-05	3.22e-05
PRSS12	-0.136583	2.73e-06	3.16e-06
ARRDC1-AS1	-0.139245	4.24e-09	5.09e-09
CCDC175	-0.145758	0.000222893	0.000252332
FRG1	-0.153277	1.45e-09	1.75e-09
GLI3	-0.154391	8.94e-07	1.05e-06
SOX5	-0.156973	3.6e-89	7.45e-89
AC008124.1	-0.159173	1.83e-30	2.72e-30
GPR37L1	-0.159974	6.76e-05	7.68e-05
COL4A6	-0.171178	0.00168896	0.00187662
PPP1R17	-0.179143	5.31e-08	6.33e-08
HES5	-0.180127	3.03e-07	3.57e-07
MT3	-0.182953	1.36e-11	1.67e-11
DISP3	-0.188291	2.25e-05	2.6e-05
THUMPD3-AS1	-0.188523	1.39e-14	1.79e-14
SRM	-0.194702	1.83e-60	3.34e-60
TKTL1	-0.195785	1.51e-07	1.78e-07
PAPPA	-0.207525	3.7e-05	4.22e-05
FOXP1	-0.212293	1.61e-51	2.75e-51
SETD1B	-0.213753	5.86e-33	8.88e-33
NPY	-0.214427	8.32e-18	1.13e-17
B3GNT2	-0.217285	1.64e-73	3.24e-73
BEST3	-0.219784	3.21e-05	3.68e-05
LGALS1	-0.2312	2.35e-06	2.73e-06
BCL11B	-0.235443	2.69e-92	5.61e-92
NEUROD6	-0.236797	3.27e-288	9.53e-288
SETD2	-0.240645	1.62e-95	3.4e-95
INSM1	-0.243823	3.04e-15	3.98e-15
AP000866.1	-0.243969	8.14e-16	1.08e-15
MYT1L	-0.268253	0	0
PCCA-DT	-0.268326	2.8e-29	4.08e-29
BAZ2B	-0.2742	1.86e-88	3.82e-88
AKAP7	-0.274457	1.96e-20	2.72e-20
GAD2	-0.277926	3.06e-16	4.08e-16
PAXBP1-AS1	-0.279946	8.13e-48	1.34e-47
SP9	-0.282526	7.09e-33	1.07e-32
VIP	-0.292183	3.47e-08	4.14e-08
ACSBG1	-0.293409	1.72e-13	2.17e-13
S100B	-0.299124	7.86e-13	9.75e-13
ST7	-0.30167	7.25e-234	1.94e-233
SOX2	-0.306791	1.37e-41	2.16e-41
DIO2	-0.307227	7.01e-44	1.12e-43
LINC02593	-0.316504	5.7e-17	7.7e-17
LINGO1	-0.325416	0	0
PVALB	-0.325625	1.04e-29	1.53e-29
CXCL14	-0.325663	5.66e-28	8.13e-28
CD38	-0.328662	5.83e-13	7.26e-13
PAX6	-0.329517	2.17e-20	3e-20
ELAPOR1	-0.329724	1.62e-65	3.07e-65
GPX3	-0.336968	4.65e-25	6.65e-25
ZFPM2	-0.339838	0	0
LINC00271	-0.348718	1.51e-13	1.91e-13
ITGA2	-0.348743	1.36e-21	1.92e-21
SETD5	-0.350118	0	0
AC093249.6	-0.352893	2.98e-13	3.73e-13
VSNL1	-0.35586	7.27e-273	2.1e-272
ARHGAP5-AS1	-0.356906	2.64e-30	3.9e-30
CUX1	-0.357154	2.21e-124	4.99e-124
FOXN4	-0.364694	7.12e-57	1.26e-56
TTYH2	-0.368276	1.98e-62	3.64e-62
NIFK-AS1	-0.370777	1.42e-65	2.7e-65
NEUROD2	-0.374001	0	0
TLE4	-0.376066	0	0
CAMK2B	-0.381601	0	0
RELN	-0.387852	3.87e-14	4.94e-14
AP002748.4	-0.393038	1.37e-53	2.36e-53
FGFBP3	-0.394935	1.12e-176	2.68e-176
HES1	-0.405103	5.1e-12	6.29e-12
CRHR2	-0.414712	6.78e-21	9.46e-21
CFTR	-0.416653	6.36e-22	9.04e-22
EEPD1	-0.417917	7.42e-22	1.05e-21
PMCHL2	-0.431053	5.68e-08	6.73e-08
ANKFN1	-0.432466	2.95e-21	4.14e-21
NDST4	-0.437039	1.07e-28	1.55e-28
EHMT1	-0.44675	1.09e-232	2.87e-232
PENK	-0.448542	9.65e-43	1.53e-42
NKX2-1	-0.451182	1.18e-16	1.58e-16
WAC-AS1	-0.453165	0	0
LAMP5	-0.453526	2.42e-15	3.19e-15
POT1	-0.458809	4.79e-29	6.94e-29
SST	-0.45953	3.5e-63	6.47e-63
RHOJ	-0.46432	4.03e-36	6.27e-36
TMEM163	-0.466453	0	0
KIF9-AS1	-0.469429	9.47e-141	2.22e-140
ANGPTL1	-0.469582	1.55e-15	2.04e-15
NAB2	-0.475114	2.23e-288	6.55e-288
ANGPT2	-0.477251	1.42e-34	2.19e-34
CST3	-0.477442	1.76e-97	3.76e-97
RCAN3	-0.485285	7.92e-175	1.89e-174
BACH2	-0.501266	0	0
EOMES	-0.507687	1.29e-14	1.67e-14
KITLG	-0.510685	4.24e-82	8.53e-82
PDE1A	-0.511975	0	0
MSANTD2	-0.520874	5.82e-259	1.66e-258
TCIM	-0.523038	4.32e-237	1.18e-236
SOX9	-0.524416	3.4e-118	7.5e-118
SCN3B	-0.531931	0	0
NAPA-AS1	-0.538145	3.58e-118	7.85e-118
MCPH1	-0.542717	1.29e-47	2.11e-47
ITGB5	-0.542844	1.48e-13	1.88e-13
SAMD11	-0.546364	2.19e-14	2.81e-14
GRAMD2B	-0.546561	1.24e-58	2.23e-58
CD82	-0.548089	1.24e-154	2.94e-154
AKR1C2	-0.548287	2.38e-55	4.17e-55
AHI1	-0.550169	0	0
ADAMTS5	-0.5578	1.63e-38	2.55e-38
LRATD2	-0.561266	5.2e-253	1.47e-252
TRNP1	-0.564093	3.36e-211	8.47e-211
NEUROG1	-0.565195	2.82e-47	4.6e-47
MSL3	-0.575117	0	0
AC016065.1	-0.575708	7.86e-73	1.54e-72
HOPX	-0.580863	2.73e-96	5.77e-96
SLC17A6	-0.595765	2.24e-29	3.28e-29
SUSD4	-0.605265	0	0
IGSF11	-0.606531	8.89e-121	1.99e-120
TRMT9B	-0.608329	0	0
NHLH1	-0.611652	4.52e-32	6.78e-32
DNM2	-0.627962	7.23e-214	1.85e-213
FXYD6	-0.628318	0	0
FLJ20021	-0.631235	5.64e-50	9.45e-50
ZEB2	-0.644247	0	0
CACNA1E	-0.653481	9.35e-219	2.44e-218
CD9	-0.656446	6.55e-48	1.09e-47
ANOS1	-0.660892	5.44e-208	1.36e-207
ATP2B4	-0.66191	0	0
CHST3	-0.664891	1.72e-46	2.78e-46
KLHL1	-0.665264	0	0
SYNJ1	-0.669813	0	0
KPTN	-0.674566	1.01e-58	1.83e-58
DACH2	-0.676076	1.77e-70	3.44e-70
NEUROD4	-0.67678	3.23e-52	5.53e-52
PTK2B	-0.681016	1.56e-295	4.63e-295
EML6	-0.681374	8.56e-35	1.32e-34
MOXD1	-0.687236	1.3e-63	2.42e-63
PPP3CA	-0.689028	0	0
TUSC7	-0.703068	2.19e-82	4.43e-82
POT1-AS1	-0.729882	6.47e-184	1.58e-183
TRIM67	-0.740688	0	0
ST7-AS1	-0.745739	4.7e-133	1.07e-132
HSPA12A	-0.747547	0	0
MET	-0.750341	7.78e-68	1.51e-67
C8orf34	-0.751681	0	0
CCDC144A	-0.759827	2.9e-213	7.36e-213
FAM3C	-0.766926	0	0
PCCA	-0.818265	0	0
COL25A1	-0.822682	0	0
RAP1GAP	-0.860527	0	0
SLC15A2	-0.884469	1.34e-182	3.23e-182
COL4A5	-0.890126	4.39e-67	8.43e-67
NEUROD1	-0.932105	3.01e-248	8.45e-248
FEZF2	-0.93921	0	0
CRYM	-0.962752	0	0
RORB	-0.962867	0	0
TRPM3	-0.97072	0	0
AQP4	-0.984236	1.16e-138	2.68e-138
ELMOD1	-0.987343	0	0
DPP3	-1.00235	0	0
GFAP	-1.00848	0	0
FAM107A	-1.02465	0	0
ETV1	-1.06128	0	0
SAMD4A	-1.06433	0	0
ALDOC	-1.06711	0	0
OPCML	-1.07332	0	0
SPARCL1	-1.08226	3.91e-233	1.04e-232
FAM182B	-1.09292	1.36e-193	3.33e-193
CNTN2	-1.09641	0	0
ACTN2	-1.13404	0	0
NEFM	-1.15727	0	0
GABRB2	-1.18258	0	0
NECTIN3	-1.20386	0	0
CSPG5	-1.20569	0	0
KIAA0319	-1.21621	0	0
GPRC5B	-1.25973	0	0
SPOCK1	-1.27418	0	0
TMOD1	-1.30625	0	0
RASGRF2	-1.35044	0	0
ELOVL2-AS1	-1.35509	1.17e-306	3.51e-306
PEX5L	-1.3737	0	0
COL24A1	-1.41792	0	0
SYT6	-1.42631	0	0
ADAMTSL3	-1.43509	0	0
KIF26B	-1.46212	0	0
RGS6	-1.47113	0	0
HS3ST1	-1.47176	0	0
SMOC1	-1.62729	0	0
ELOVL2	-1.69024	0	0
CCN1	-1.7261	0	0
SLC35F2	-1.75889	0	0
LRP4	-1.81908	0	0
SORCS1	-1.82485	0	0
LGR6	-1.85108	0	0
KCNQ5	-1.91584	0	0
LPL	-2.00506	0	0
VAT1L	-2.01018	0	0
NPNT	-2.04351	0	0
GRIK4	-2.2595	0	0
FOXP2	-3.17623	0	0
SEMA3E	-3.65624	0	0
KCNH5	-3.84317	0	0
