## Supplementary Tables 1-9 for "Spatial Single-cell Analysis Decodes Cortical Layer and Area Specification": Supplementary Table 6_Clustering by individual age.xlsx

### Sheet: GW15
H1 annotation	H2 annotation	H3 scSHC clusters
RG	vRG
	tRG
	oRG-1
	oRG-2
	oRG-3
EN-IT	EN-IT-L3/4-1	EN-IT-L3/4-1-C1
	EN-IT-L5/6	EN-IT-L5/6-C1
		EN-IT-L5/6-C2
		EN-IT-L5/6-C3
	EN-IT-L3/4-2	EN-IT-L3/4-2-C1
		EN-IT-L3/4-2-C2
	EN-IT-L5	EN-IT-L5-C1
		EN-IT-L5-C2
		EN-IT-L5-C3
IPC	IPC-1
	IPC-2
	IPC-3
	IPC-4
	IPC-5
EC	EC
EN-OSVZ	EN-OSVZ
EN-Mig	EN-IZ-1
	EN-IZ-2
	EN-IZ-3
	EN-IZ-4
	EN-IZ-5
IN	IN-SST
	IN-CGE
	IN-RELN
	INP-CGE
	IN-VIP
EN-ET	EN-ET-SP-1	EN-ET-SP-1-C1
	EN-ET-SP-2	EN-ET-SP-2-C1
		EN-ET-SP-2-C2
		EN-ET-SP-2-C3
	EN-ET-L5/6	EN-ET-L5/6-C1
	EN-ET-L6-1	EN-ET-L6-1-C1
	EN-ET-L6-2	EN-ET-L6-2-C1

### Sheet: GW20
H1 annotation	H2 annotation	H3 scSHC clusters
IPC	IPC-SVZ-1
	IPC-SVZ-2
	IPC-iSVZ
	IPC-oSVZ
	IPC-VZ/SVZ
IN	IN-1
	IN-MGE
	IN-CGE
	INP-VZ
	IN-VZ
EN-Mig	EN-oSVZ-1
	EN-oSVZ-2
	EN-IZ-1
	EN-IZ/L2
	EN-IZ-2
EN-IT	EN-IT-L5/6-1	EN-IT-L5/6-1-C1
		EN-IT-L5/6-1-C2
		EN-IT-L5/6-1-C3
		EN-IT-L5/6-1-C4
		EN-IT-L5/6-1-C5
		EN-IT-L5/6-1-C6
		EN-IT-L5/6-1-C7
	EN-IT-L3/4	EN-IT-L3/4-C1
		EN-IT-L3/4-C2
		EN-IT-L3/4-C3
		EN-IT-L3/4-C4
		EN-IT-L3/4-C5
	EN-IT-L3	EN-IT-L3-C1
		EN-IT-L3-C2
		EN-IT-L3-C3
		EN-IT-L3-C4
		EN-IT-L3-C5
		EN-IT-L3-C6
	EN-IT-L5/6-2	EN-IT-L5/6-2-C1
		EN-IT-L5/6-2-C2
		EN-IT-L5/6-2-C3
		EN-IT-L5/6-2-C4
	EN-IT-L6	EN-IT-L6-C1
		EN-IT-L6-C2
		EN-IT-L6-C3
RG	tRG
	vRG
	oRG
	RG-1
	Astro
EC	EC
EN-ET	EN-ET-L6-1	EN-ET-L6-1-C1
	EN-ET-L5/6	EN-ET-L5/6-C1
		EN-ET-L5/6-C2
		EN-ET-L5/6-C3
		EN-ET-L5/6-C4
		EN-ET-L5/6-C5
		EN-ET-L5/6-C6
	EN-ET-L6-2	EN-ET-L6-2-C1
	EN-ET-L6-3	EN-ET-L6-3-C1
		EN-ET-L6-3-C2
	EN-ET-SP-2	EN-ET-SP-2-C1
		EN-ET-SP-2-C2
		EN-ET-SP-2-C3
		EN-ET-SP-2-C4

### Sheet: GW22
H1 annotation	H2 annotation	H3 scSHC clusters
IPC	IPC-1
	IPC-2
	IPC-3
	IPC-4
	IPC-5
IN	IN-RELN
	IN-SST
	IN-MGE
	INP-VZ
	IN-VZ
EN-IT-1	EN-IT-L3-1	EN-IT-L3-1-C1
		EN-IT-L3-1-C2
		EN-IT-L3-1-C3
		EN-IT-L3-1-C4
		EN-IT-L3-1-C5
		EN-IT-L3-1-C6
	EN-IT-L2-1	EN-IT-L2-1-C1
	EN-IT-L2-2	EN-IT-L2-2-C1
		EN-IT-L2-2-C2
		EN-IT-L2-2-C3
		EN-IT-L2-2-C4
		EN-IT-L2-2-C5
	EN-IT-L3-2	EN-IT-L3-2-C1
		EN-IT-L3-2-C2
		EN-IT-L2/3-C1
	EN-IT-L2/3	EN-IT-L2/3-C2
EN-Mig	EN-IZ-1
	EN-L2/IZ-1
	EN-IZ-2
	EN-L2/IZ-2
EN-ET	EN-ET-L5	EN-ET-L5-C1
		EN-ET-L5-C2
	EN-ET-L6-1	EN-ET-L6-1-C1
		EN-ET-L6-1-C2
		EN-ET-L6-1-C3
	EN-ET-SP-1	EN-ET-SP-1-C1
	EN-ET-L6-2	EN-ET-L6-2-C1
	EN-ET-SP-2	EN-ET-SP-2-C1
EN-IT-2	EN-IT-L6-1	EN-IT-L6-1-C1
	EN-IT-L4/5-1	EN-IT-L4/5-1-C1
		EN-IT-L4/5-1-C2
		EN-IT-L4/5-1-C3
		EN-IT-L4/5-1-C4
		EN-IT-L4/5-1-C5
		EN-IT-L4/5-1-C6
	EN-IT-L5	EN-IT-L5-C1
		EN-IT-L5-C2
		EN-IT-L5-C3
		EN-IT-L5-C4
		EN-IT-L5-C5
		EN-IT-L5-C6
	EN-IT-L6-2	EN-IT-L6-2-C1
	EN-IT-L4/5-2	EN-IT-L4/5-2-C1
		EN-IT-L4/5-2-C2
RG	Astro-1
	Astro-2
	Astro-3
	RG
	oRG
EC	EC

### Sheet: GW34
H1 annotation	H2 annotation	H3 scSHC clusters
IN	IN-RELN
	IN-MGE
	IN-CGE
	IN-SST
	IN-VIP
Astro	Astro-CP-1
	Astro-IZ-1
	Astro-IZ-2
	Astro-CP-2
	Astro-1
OPC	OPC
EC	EC
EN-IT-1	EN-IT-L5-1	EN-IT-L5-1-C1
		EN-IT-L5-1-C2
		EN-IT-L5-1-C3
		EN-IT-L5-1-C4
		EN-IT-L5-1-C5
		EN-IT-L5-1-C6
	EN-IT-L4	EN-IT-L4-C1
		EN-IT-L4-C2
		EN-IT-L4-C3
	EN-IT-L6	EN-IT-L6-C1
		EN-IT-L6-C2
		EN-IT-L6-C3
		EN-IT-L6-C4
		EN-IT-L6-C5
		EN-IT-L6-C6
		EN-IT-L6-C7
	EN-IT-L5-2	EN-IT-L5-2-C1
		EN-IT-L5-2-C2
		EN-IT-L5-2-C3
		EN-IT-L5-2-C4
	EN-IT-L4/5	EN-IT-L4/5-C1
		EN-IT-L4/5-C2
EN-ET	EN-ET-L5	EN-ET-L5-C1
		EN-ET-L5-C2
		EN-ET-L5-C3
		EN-ET-L5-C4
	EN-ET-SP-1	EN-ET-SP-1-C1
		EN-ET-SP-1-C2
		EN-ET-SP-1-C3
		EN-ET-SP-1-C4
		EN-ET-SP-1-C5
	EN-ET-SP-2	EN-ET-SP-2-C1
		EN-ET-SP-2-C2
		EN-ET-SP-2-C3
		EN-ET-SP-2-C4
		EN-ET-SP-2-C5
		EN-ET-SP-2-C6
		EN-ET-SP-2-C7
	EN-ET-L6	EN-ET-L6-C1
		EN-ET-L6-C2
		EN-ET-L6-C3
		EN-ET-L6-C4
		EN-ET-L6-C5
		EN-ET-L6-C6
	EN-ET-SP-3	EN-ET-SP-3-C1
		EN-ET-SP-3-C2
		EN-ET-SP-3-C3
		EN-ET-SP-3-C4
		EN-ET-SP-3-C5
EN-IT-2	EN-IT-L2-1	EN-IT-L2-1-C1
		EN-IT-L2-1-C2
		EN-IT-L2-1-C3
		EN-IT-L2-1-C4
	EN-IT-L3-1	EN-IT-L3-1-C1
		EN-IT-L3-1-C2
		EN-IT-L3-1-C3
	EN-IT-L2/3	EN-IT-L2/3-C1
		EN-IT-L2/3-C2
	EN-IT-L2-2	EN-IT-L2-2-C1
		EN-IT-L2-2-C2
		EN-IT-L2-2-C3
		EN-IT-L2-2-C4
		EN-IT-L2-2-C5
