## Supplementary Tables 1-9 for "Spatial Single-cell Analysis Decodes Cortical Layer and Area Specification": Supplementary Table 8_Constellation plot.xlsx

### Sheet: Supplementary Table 8
Edge number	From Node	To Node	Connection fraction from	Connection fraction to	Mean connection fraction
22_14	V2_EN-Mig	V1_EN-Mig	0.375346	0.409305	0.39
23_15	V2_IPC	V1_IPC	0.297657	0.449817	0.37
24_16	V2_RG	V1_RG	0.295531	0.439914	0.37
12_11	V1_EN-IT-L4	V1_EN-IT-L3	0.22029	0.40343	0.31
20_19	V2_EN-IT-L4	V2_EN-IT-L3	0.15411	0.429987	0.29
17_9	V2_EN-ET-L5/6	V1_EN-ET-L5/6	0.292497	0.231402	0.26
4_3	PFC_EN-IT-L4	PFC_EN-IT-L3	0.240795	0.209788	0.23
5_3	PFC_EN-IT-L5/6	PFC_EN-IT-L3	0.123227	0.326058	0.22
18_10	V2_EN-ET-SP	V1_EN-ET-SP	0.211501	0.21763	0.21
21_13	V2_EN-IT-L5/6	V1_EN-IT-L5/6	0.18148	0.212805	0.2
2_1	PFC_EN-ET-SP	PFC_EN-ET-L5/6	0.329839	0.0455793	0.19
5_4	PFC_EN-IT-L5/6	PFC_EN-IT-L4	0.0877134	0.264114	0.18
10_9	V1_EN-ET-SP	V1_EN-ET-L5/6	0.191011	0.0686672	0.13
18_17	V2_EN-ET-SP	V2_EN-ET-L5/6	0.153608	0.0816159	0.12
21_20	V2_EN-IT-L5/6	V2_EN-IT-L4	0.112419	0.115869	0.11
20_12	V2_EN-IT-L4	V1_EN-IT-L4	0.111352	0.116006	0.11
24_8	V2_RG	PFC_RG	0.090921	0.115672	0.1
13_12	V1_EN-IT-L5/6	V1_EN-IT-L4	0.0937369	0.0791428	0.09
18_9	V2_EN-ET-SP	V1_EN-ET-L5/6	0.116582	0.0454893	0.08
23_7	V2_IPC	PFC_IPC	0.0687754	0.0778561	0.07
20_11	V2_EN-IT-L4	V1_EN-IT-L3	0.0507116	0.095734	0.07
16_8	V1_RG	PFC_RG	0.0694952	0.0617212	0.07
21_19	V2_EN-IT-L5/6	V2_EN-IT-L3	0.03086	0.0943099	0.06
7_6	PFC_IPC	PFC_EN-Mig	0.0543796	0.0704883	0.06
17_10	V2_EN-ET-L5/6	V1_EN-ET-SP	0.041162	0.0824992	0.06
19_12	V2_EN-IT-L3	V1_EN-IT-L4	0.087365	0.0331724	0.06
13_11	V1_EN-IT-L5/6	V1_EN-IT-L3	0.0384375	0.0595051	0.05
19_11	V2_EN-IT-L3	V1_EN-IT-L3	0.0563686	0.04044	0.05
15_7	V1_IPC	PFC_IPC	0.0533119	0.0413585	0.05
20_13	V2_EN-IT-L4	V1_EN-IT-L5/6	0.0374825	0.0543155	0.05
22_6	V2_EN-Mig	PFC_EN-Mig	0.0345829	0.0531441	0.04
17_1	V2_EN-ET-L5/6	PFC_EN-ET-L5/6	0.0404946	0.0441242	0.04
23_22	V2_IPC	V2_EN-Mig	0.0442382	0.0317742	0.04
8_7	PFC_RG	PFC_IPC	0.0432324	0.0212268	0.03
22_15	V2_EN-Mig	V1_IPC	0.0207233	0.0431821	0.03
24_23	V2_RG	V2_IPC	0.0388701	0.0243336	0.03
5_1	PFC_EN-IT-L5/6	PFC_EN-ET-L5/6	0.0220171	0.0391606	0.03
21_5	V2_EN-IT-L5/6	PFC_EN-IT-L5/6	0.0353963	0.0252247	0.03
14_6	V1_EN-Mig	PFC_EN-Mig	0.022676	0.0341009	0.03
24_15	V2_RG	V1_IPC	0.0295032	0.0272495	0.03
13_9	V1_EN-IT-L5/6	V1_EN-ET-L5/6	0.0278651	0.0250899	0.03
21_12	V2_EN-IT-L5/6	V1_EN-IT-L4	0.0256784	0.0270042	0.03
